# In vitro heterochronic parabiosis identifies pigment epithelium-derived factor as a systemic mediator of rejuvenation by young blood

**DOI:** 10.1101/2024.05.02.592258

**Authors:** Xizhe Wang, Cagdas Tazearslan, Seungsoo Kim, Qinghua Guo, Daniela Contreras, Jiping Yang, Adam D. Hudgins, Yousin Suh

**Affiliations:** Department of Obstetrics and Gynecology, Columbia University Medical Center, New York, NY; Department of Genetics and Development, Columbia University Medical Center, New York, NY; Department of Genetics, Albert Einstein College of Medicine, Bronx, NY

## Abstract

Several decades of heterochronic parabiosis (HCPB) studies have demonstrated the restorative impact of young blood, and deleterious influence of aged blood, on physiological function and homeostasis across tissues, although few of the factors responsible for these observations have been identified. Here we develop an in vitro HCPB system to identify these circulating factors, using replicative lifespan (RLS) of primary human fibroblasts as an endpoint of cellular health. We find that RLS is inversely correlated with serum donor age and sensitive to the presence or absence of specific serum components. Through in vitro HCPB, we identify the secreted protein pigment epithelium-derived factor (PEDF) as a circulating factor that extends RLS of primary human fibroblasts and declines with age in mammals. Systemic administration of PEDF to aged mice reverses age-related functional decline and pathology across several tissues, improving cognitive function and reducing hepatic fibrosis and renal lipid accumulation. Together, our data supports PEDF as a systemic mediator of the effect of young blood on organismal health and homeostasis and establishes our in vitro HCPB system as a valuable screening platform for the identification of candidate circulating factors involved in aging and rejuvenation.

---

Studies of heterochronic parabiosis (HCPB) and heterochronic plasma transfer have demonstrated the rejuvenation of aged tissue by exposure to young blood, and the induction of aging-associated dysfunction in young tissue by exposure to aged blood, across tissues, including the brain, liver, kidney, muscle, heart, bone, spinal cord, pancreas, ovary, vasculature, and skin^1–15^. HCPB studies have also reported the age-dependent influence of the circulation on the extent of cellular senescence across tissues with age^16^, as well as epigenetic clock measures of tissue biological age and lifespan^17^. However, the identification of the specific circulating factors that mediate these phenotypes has remained limited, partly due to the time, effort, and resources necessary to evaluate candidates in animal models. Establishing a high-throughput screening method requires a system, such as in vitro cell culture, which is amenable to scaling, has ease of accessibility, and has a shorter timeframe required for evaluation. Cell culture also provides a powerful tool for studying mechanisms of cellular health.

Recent progress in geroscience indicates great potential for delaying the onset and progression of multiple aging-related diseases by targeting basic aging biology^18–20^. The so-called “geroprotectors”, such as rapamycin^21^, that target conserved mechanisms of aging and extend lifespan and healthspan across taxa^22^, have also been shown to attenuate in vitro aging of human mesenchymal stem cells by enhancing proliferative capacity, self-renewal, and osteogenic potential^23^, as well as to delay certain aspects of cellular senescence, including extension of replicative lifespan (RLS) of human primary fibroblasts^24–28^. Thus, we reasoned that RLS of human primary fibroblast culture could be harnessed as a surrogate endpoint of geroprotection to develop an in vitro HCPB circulating factor screening system.
