## Supplemental_Tables for "In vitro heterochronic parabiosis identifies pigment epithelium-derived factor as a systemic mediator of rejuvenation by young blood": Wang_et_al_2024_Supp_table_2.xlsx

### Sheet: Cluster_assignments
Cluster	UniProtKB_entry_name	Gene	Protein	Status
1	A0A3Q1LPG0	-	Ig-like domain-containing protein	unreviewed
1	A0A3Q1LU84	-	Ig-like domain-containing protein	unreviewed
1	A0A3Q1M083	CUTA	CutA divalent cation tolerance homolog	unreviewed
1	A0A3Q1M3L6	-	Ig-like domain-containing protein	unreviewed
1	A0A3Q1M7W7	LOC104970193	Major allergen I polypeptide chain 1-like	unreviewed
1	A0A3Q1NGV0	SALL3	Spalt like transcription factor 3	unreviewed
1	A0A6B9SBF3	-	Ig heavy chain variable region	unreviewed
1	A0A6B9SBG7	-	Ig heavy chain variable region	unreviewed
1	A0A6B9SBJ3	-	Ig heavy chain variable region	unreviewed
1	A0A6B9SBN2	-	Ig lamda chain variable region	unreviewed
1	A0A6B9SBP8	-	Ig lamda chain variable region	unreviewed
1	A0A6B9SBS4	-	Ig lamda chain variable region	unreviewed
1	A0A6B9SBT2	-	Ig lamda chain variable region	unreviewed
1	A0A6B9SCG2	-	Ig lamda chain variable region	unreviewed
1	A0A6B9SDM9	-	Ig heavy chain variable region	unreviewed
1	A0A6B9SDT6	-	Ig lamda chain variable region	unreviewed
1	A0A6B9SDW4	-	Ig lamda chain variable region	unreviewed
1	A0A6B9SE32	-	Ig lamda chain variable region	unreviewed
1	A0A6B9SE63	-	Ig lamda chain variable region	unreviewed
1	A0A6B9SE69	-	Ig lamda chain variable region	unreviewed
1	A0A6B9SE81	-	Ig lamda chain variable region	unreviewed
1	A0A6B9SED3	-	Ig lamda chain variable region	unreviewed
1	A0A6B9SEE4	-	Ig lamda chain variable region	unreviewed
1	A1AG	ORM1	Alpha-1-acid glycoprotein	reviewed
1	A1L5B7	SERBP1	SERPINE1 mRNA binding protein 1	unreviewed
1	A3KN07	DDX41	RNA helicase	unreviewed
1	A4FUG1	SEC22A	SEC22 homolog A, vesicle trafficking protein (SEC22A protein)	unreviewed
1	A5D7Q2	-	Ig-like domain-containing protein	unreviewed
1	A5D9D2	C4BPA	Complement component 4 binding protein, alpha chain	unreviewed
1	A5PK49	IGL@	IGL@ protein	unreviewed
1	A6QPR1	PCYOX1	Prenylcysteine oxidase 1 (Prenylcysteine lyase)	reviewed
1	ACTC	ACTC1	Actin, alpha cardiac muscle 1	reviewed
1	AT2B4	ATP2B4	Plasma membrane calcium-transporting ATPase 4	reviewed
1	B0JYQ0	ALB	ALB protein	unreviewed
1	B2MG	B2M	Beta-2-microglobulin	reviewed
1	CATC	CTSC	Dipeptidyl peptidase 1	reviewed
1	CD14	CD14	Monocyte differentiation antigen CD14	reviewed
1	CO2A1	COL2A1	Collagen alpha-1(II) chain (Alpha-1 type II collagen)	reviewed
1	CO3	C3	Complement C3	reviewed
1	E1BJ49	MASP2	MBL associated serine protease 2	unreviewed
1	E1BJF9	LOC104968478	Serum amyloid A protein	unreviewed
1	E1BJN3	SAO	Amine oxidase	unreviewed
1	F13A	F13A1	Coagulation factor XIII A chain	reviewed
1	F1MGW8	EXPH5	Exophilin 5	unreviewed
1	F1ML72	RPL34	60S ribosomal protein L34	unreviewed
1	F1MP77	-	Uncharacterized protein	unreviewed
1	F1MPK6	TNXB	Tenascin XB	unreviewed
1	F1N3Q7	APOA4	Apolipoprotein A4	unreviewed
1	F1N4J8	S100Z	Protein S100 (S100 calcium-binding protein)	unreviewed
1	G3N0V0	-	Ig-like domain-containing protein	unreviewed
1	G3X6K9	ADGRB1	Adhesion G protein-coupled receptor B1	unreviewed
1	HP20	-	Protein HP-20 homolog	reviewed
1	HP251	-	Protein HP-25 homolog 1	reviewed
1	ITB2	ITGB2	Integrin beta-2	reviewed
1	ITIH1	ITIH1	Inter-alpha-trypsin inhibitor heavy chain H1	reviewed
1	MYL1	MYL1	Myosin light chain 1/3, skeletal muscle isoform	reviewed
1	MYOC	MYOC	Myocilin	reviewed
1	MYOD1	MYOD1	Myoblast determination protein 1	reviewed
1	Q08E14	COL3A1	Collagen type III alpha 1 chain (Collagen, type III, alpha 1)	unreviewed
1	Q3T101	IGL@	IGL@ protein	unreviewed
1	Q3ZCL0	CRISP3	Cysteine-rich secretory protein 2 (Cysteine-rich secretory protein 3)	unreviewed
1	RGN	RGN	Regucalcin	reviewed
1	SAMP	APCS	Serum amyloid P-component	reviewed
1	TPM1	TPM1	Tropomyosin alpha-1 chain	reviewed
1	ZA2G	AZGP1	Zinc-alpha-2-glycoprotein	reviewed
2	A0A0F6QNP7	C3	Complement C3	unreviewed
2	A0A173FDG2	BoLA	Non-MHC class I antigen	unreviewed
2	A0A3Q1LIC9	TNRC6A	Trinucleotide repeat containing adaptor 6A	unreviewed
2	A0A3Q1LIS3	SPARCL1	SPARC like 1	unreviewed
2	A0A3Q1LTU7	LOC618737	Bone marrow stromal antigen 2	unreviewed
2	A0A3Q1NJR8	SERPINC1	Antithrombin-III (Serpin C1)	unreviewed
2	A0A6B9SE04	-	Ig heavy chain variable region	unreviewed
2	A6QPP2	SERPIND1	SERPIND1 protein	unreviewed
2	A7E350	PLG	PLG protein (Plasminogen)	unreviewed
2	ANXA1	ANXA1	Annexin A1	reviewed
2	B8Y9S9	-	Fibronectin	unreviewed
2	BTD	BTD	Biotinidase	reviewed
2	CFAH	CFH	Complement factor H	reviewed
2	E1BCW0	HGFAC	HGF activator	unreviewed
2	EF2	EEF2	Elongation factor 2	reviewed
2	ENPP2	ENPP2	Ectonucleotide pyrophosphatase/phosphodiesterase family member 2	reviewed
2	F1MKS5	HRG	Histidine rich glycoprotein	unreviewed
2	F1MM57	MYH14	Myosin heavy chain 14	unreviewed
2	FA10	F10	Coagulation factor X	reviewed
2	Q3MHK9	FSCN1	Fascin	unreviewed
2	Q9TS85	-	Histidine-rich GLYCOPROTEIN=FACTOR XIIIA substrate	unreviewed
2	SBP1	SELENBP1	Methanethiol oxidase	reviewed
2	TBB2B	TUBB2B	Tubulin beta-2B chain	reviewed
2	TERA	VCP	Transitional endoplasmic reticulum ATPase	reviewed
2	TGO1	MIA3	Transport and Golgi organization protein 1 homolog	reviewed
2	VNN1	VNN1	Pantetheinase	reviewed
2	YBOX1	YBX1	Y-box-binding protein 1	reviewed
3	1433E	YWHAE	14-3-3 protein epsilon	reviewed
3	1433F	YWHAH	14-3-3 protein eta	reviewed
3	1433S	SFN	14-3-3 protein sigma	reviewed
3	1433T	YWHAQ	14-3-3 protein theta	reviewed
3	1433Z	YWHAZ	14-3-3 protein zeta/delta	reviewed
3	A0A3B0IZF8	C1QC	Adiponectin B (Complement C1q C chain)	unreviewed
3	A0A3Q1LI40	C7	Complement C7	unreviewed
3	A0A3Q1LIW2	TNC	Tenascin C	unreviewed
3	A0A3Q1LK49	ITIH2	Inter-alpha-trypsin inhibitor heavy chain 2	unreviewed
3	A0A3Q1LKA9	LOC112445470	Serpin domain-containing protein	unreviewed
3	A0A3Q1LRY6	NCL	Nucleolin	unreviewed
3	A0A3Q1LSV1	KRT75	Keratin 75	unreviewed
3	A0A3Q1LUE9	-	Ig-like domain-containing protein	unreviewed
3	A0A3Q1LZ67	PRG4	Proteoglycan 4	unreviewed
3	A0A3Q1M0F8	ZNF654	Zinc finger protein 654	unreviewed
3	A0A3Q1M1Z1	-	Histone H4	unreviewed
3	A0A3Q1M315	LOC790886	Sushi domain-containing protein	unreviewed
3	A0A3Q1M5L9	SAMD11	Sterile alpha motif domain containing 11	unreviewed
3	A0A3Q1M5Q6	ECM1	Extracellular matrix protein 1	unreviewed
3	A0A3Q1M731	EGFR	Receptor protein-tyrosine kinase	unreviewed
3	A0A3Q1MA07	SERPINB5	Serpin B5	unreviewed
3	A0A3Q1MG73	FBLN1	Fibulin-1	unreviewed
3	A0A3Q1MQ59	SLC3A2	Solute carrier family 3 member 2	unreviewed
3	A0A3Q1MU33	ANXA5	Annexin	unreviewed
3	A0A3Q1NJB1	CP	Ceruloplasmin	unreviewed
3	A0A452DJ62	THBS4	Thrombospondin 4	unreviewed
3	A0A6B9SBE3	-	Ig heavy chain variable region	unreviewed
3	A0A6B9SBF6	-	Ig heavy chain variable region	unreviewed
3	A0A6B9SCE5	-	Ig heavy chain variable region	unreviewed
3	A0A6B9SCN1	-	Ig heavy chain variable region	unreviewed
3	A0A6B9SDR8	-	Ig heavy chain variable region	unreviewed
3	A0A6B9SDW5	-	Ig heavy chain variable region	unreviewed
3	A0A6B9SDY9	-	Ig heavy chain variable region	unreviewed
3	A0A6B9SE10	-	Ig heavy chain variable region	unreviewed
3	A0A6B9SE85	-	Ig heavy chain variable region	unreviewed
3	A1BG	A1BG	Alpha-1B-glycoprotein	reviewed
3	A4FV94	KRT6A	KRT6A protein	unreviewed
3	A5D7A5	GOLGA5	Golgin subfamily A member 5 (Golgin-84)	unreviewed
3	A6QPD4	LOC790886	LOC790886 protein	unreviewed
3	A7MB82	C1QTNF3	Adiponectin M (C1QTNF3 protein) (C1q and TNF related 3)	unreviewed
3	ACTG	ACTG1	Actin, cytoplasmic 2	reviewed
3	ACTN4	ACTN4	Alpha-actinin-4 (Non-muscle alpha-actinin 4)	reviewed
3	ADT2	SLC25A5	ADP/ATP translocase 2	reviewed
3	ATPA	ATP5F1A	ATP synthase subunit alpha, mitochondrial	reviewed
3	ATPB	ATP5F1B	ATP synthase subunit beta, mitochondrial	reviewed
3	BAF	BANF1	Barrier-to-autointegration factor	reviewed
3	BIP	HSPA5	Endoplasmic reticulum chaperone BiP (Heat shock protein 70 family protein 5)	reviewed
3	C1QA	C1QA	Complement C1q subcomponent subunit A	reviewed
3	CAD13	CDH13	Cadherin-13	reviewed
3	CALM	CALM	Calmodulin	reviewed
3	CAP1	CAP1	Adenylyl cyclase-associated protein 1	reviewed
3	CISY	CS	Citrate synthase, mitochondrial	reviewed
3	CL43	CL43	Collectin-43	reviewed
3	DEST	DSTN	Destrin	reviewed
3	E1B9X8	CD84	CD84 molecule	unreviewed
3	E1BKL4	CILP2	Cartilage intermediate layer protein 2	unreviewed
3	EF1G	EEF1G	Elongation factor 1-gamma	reviewed
3	ENPL	HSP90B1	Endoplasmin (Heat shock protein 90 kDa beta member 1)	reviewed
3	F12AI	-	Factor XIIa inhibitor	reviewed
3	F1MLW8	LOC100847119	Ig-like domain-containing protein	unreviewed
3	F1MQ37	MYH9	Myosin heavy chain 9	unreviewed
3	F1MVP0	ADAMTS13	ADAM metallopeptidase with thrombospondin type 1 motif 13	unreviewed
3	F1MWU9	HSPA6	Heat shock protein family A (Hsp70) member 6	unreviewed
3	F1N401	COL12A1	Collagen type XII alpha 1 chain	unreviewed
3	F1N5M2	GC	Vitamin D-binding protein (Gc-globulin) (Group-specific component)	unreviewed
3	FA11	F11	Coagulation factor XI	reviewed
3	FA7	F7	Coagulation factor VII	reviewed
3	FA9	F9	Coagulation factor IX	reviewed
3	FAAA	FAH	Fumarylacetoacetase	reviewed
3	FABP5	FABP5	Fatty acid-binding protein 5	reviewed
3	G3N361	NONO	Non-POU domain containing octamer binding	unreviewed
3	G3X7I5	-	Ig-like domain-containing protein	unreviewed
3	G6PI	GPI	Glucose-6-phosphate isomerase	reviewed
3	GBB1	GNB1	Guanine nucleotide-binding protein G(I)/G(S)/G(T) subunit beta-1	reviewed
3	GSTP1	GSTP1	Glutathione S-transferase P	reviewed
3	H12	H1-2	Histone H1.2	reviewed
3	H2A2C	H2AC20	Histone H2A type 2-C	reviewed
3	H2B1	-	Histone H2B type 1	reviewed
3	HABP2	HABP2	Hyaluronan-binding protein 2	reviewed
3	HMGB1	HMGB1	High mobility group protein B1	reviewed
3	HS71B	HSPA1B	Heat shock 70 kDa protein 1B	reviewed
3	HS90A	HSP90AA1	Heat shock protein HSP 90-alpha	reviewed
3	HSPB1	HSPB1	Heat shock protein beta-1	reviewed
3	IDHC	IDH1	Isocitrate dehydrogenase [NADP] cytoplasmic	reviewed
3	LDHB	LDHB	L-lactate dehydrogenase B chain	reviewed
3	MARE1	MAPRE1	Microtubule-associated protein RP/EB family member 1	reviewed
3	MBL2	MBL	Mannose-binding protein C	reviewed
3	MDHC	MDH1	Malate dehydrogenase, cytoplasmic	reviewed
3	MDHM	MDH2	Malate dehydrogenase, mitochondrial	reviewed
3	MIME	OGN	Mimecan (Osteoglycin)	reviewed
3	MOES	MSN	Moesin	reviewed
3	MYL6	MYL6	Myosin light polypeptide 6	reviewed
3	NPM	NPM1	Nucleophosmin	reviewed
3	PCBP1	PCBP1	Poly(rC)-binding protein 1	reviewed
3	PDIA1	P4HB	Protein disulfide-isomerase	reviewed
3	PDIA3	PDIA3	Protein disulfide-isomerase A3	reviewed
3	PEBP1	PEBP1	Phosphatidylethanolamine-binding protein 1	reviewed
3	PGK1	PGK1	Phosphoglycerate kinase 1	reviewed
3	PLMN	PLG	Plasminogen	reviewed
3	PRP19	PRPF19	Pre-mRNA-processing factor 19	reviewed
3	PSA2	PSMA2	Proteasome subunit alpha type-2	reviewed
3	PSA5	PSMA5	Proteasome subunit alpha type-5v	reviewed
3	PTMA	PTMA	Prothymosin alpha	reviewed
3	PWP3A	PWWP3A	PWWP domain-containing DNA repair factor 3A	reviewed
3	PYGL	PYGL	Glycogen phosphorylase, liver form	reviewed
3	Q1RMN8	IGL@	Immunoglobulin light chain, lambda gene cluster	unreviewed
3	Q1RMN9	LOC510860	C4b-binding protein alpha-like	unreviewed
3	Q2PS14	BoLA-N	MHC class I antigen	unreviewed
3	Q32KN6	PGK2	Phosphoglycerate kinase	unreviewed
3	Q3SX47	HNRPC	Heterogeneous nuclear ribonucleoprotein C	unreviewed
3	Q3SYR0	SERPINA7	Serpin family A member 7 (Serpin peptidase inhibitor, clade A (Alpha-1 antiproteinase, antitrypsin), member 7)	unreviewed
3	RAB6B	RAB6B	Ras-related protein Rab-6B	reviewed
3	RACK1	RACK1	Receptor of activated protein C kinase 1	reviewed
3	RAN	RAN	GTP-binding nuclear protein Ran	reviewed
3	RL14	RPL14	60S ribosomal protein L14	reviewed
3	ROA1	HNRNPA1	Heterogeneous nuclear ribonucleoprotein A1	reviewed
3	RS24	RPS24	40S ribosomal protein S24	reviewed
3	RS28	RPS28	40S ribosomal protein S28	reviewed
3	SRSF1	SRSF1	Serine/arginine-rich splicing factor 1	reviewed
3	TBB5	TUBB5	Tubulin beta-5 chain	reviewed
3	TCPH	CCT7	T-complex protein 1 subunit eta	reviewed
3	TETN	CLEC3B	Tetranectin (C-type lectin domain family 3 member B)	reviewed
3	TRFE	TF	Serotransferrin	reviewed
3	TTHY	TTR	Transthyretin	reviewed
3	ZFY26	ZFYVE26	Zinc finger FYVE domain-containing protein 26	reviewed
4	A0A140T851	PROC	Protein C, inactivator of coagulation factors Va and VIIIa	unreviewed
4	A0A140T897	ALB	Albumin	unreviewed
4	A0A3Q1LGC6	TSPAN14	Tetraspanin	unreviewed
4	A0A3Q1LJT8	INPP5D	phosphatidylinositol-3,4,5-trisphosphate 5-phosphatase	unreviewed
4	A0A3Q1LL35	-	Uncharacterized protein	unreviewed
4	A0A3Q1LLU1	VWF	von Willebrand factor (vWF)	unreviewed
4	A0A3Q1LQK2	IL1RAP	Interleukin 1 receptor accessory protein	unreviewed
4	A0A3Q1LSC6	LOC519737	Sushi domain-containing protein	unreviewed
4	A0A3Q1LSJ9	XPO5	Exportin 5	unreviewed
4	A0A3Q1LSN0	LCP1	Lymphocyte cytosolic protein 1	unreviewed
4	A0A3Q1LTZ1	CIDEB	Cell death inducing DFFA like effector b	unreviewed
4	A0A3Q1LU71	HNRNPH1	Heteroous nuclear ribonucleoprotein H1	unreviewed
4	A0A3Q1LZU8	GANAB	Glucosidase II alpha subunit	unreviewed
4	A0A3Q1M3A8	-	Ig-like domain-containing protein	unreviewed
4	A0A3Q1M458	-	Ig-like domain-containing protein	unreviewed
4	A0A3Q1M7Z4	TANC1	Tetratricopeptide repeat, ankyrin repeat and coiled-coil containing 1	unreviewed
4	A0A3Q1M937	KCTD9	Potassium channel tetramerization domain containing 9	unreviewed
4	A0A3Q1MA45	-	SRCR domain-containing protein	unreviewed
4	A0A3Q1ME55	C8G	Complement C8 gamma chain	unreviewed
4	A0A3Q1MEL2	-	S-phase kinase-associated protein 1	unreviewed
4	A0A3Q1MG04	FGB	Fibrinogen beta chain	unreviewed
4	A0A3Q1MGP1	C1R	Complement C1r	unreviewed
4	A0A3Q1MHT0	AHNAK	AHNAK nucleoprotein	unreviewed
4	A0A3Q1MI29	-	Ig-like domain-containing protein	unreviewed
4	A0A3Q1MIS3	ANAPC5	Anaphase-promoting complex subunit 5 (Cyclosome subunit 5)	unreviewed
4	A0A3Q1ML26	-	Ig-like domain-containing protein	unreviewed
4	A0A3Q1MLQ7	TLN1	Talin 1	unreviewed
4	A0A3Q1MNN6	LOC506828	Alpha-2-macroglobulin	unreviewed
4	A0A3Q1MRR6	PRKCD	Protein kinase C delta type (nPKC-delta)	unreviewed
4	A0A3Q1N791	MYZAP	Myocardial zonula adherens protein	unreviewed
4	A0A3Q1N9Y5	QSOX1	Sulfhydryl oxidase	unreviewed
4	A0A3Q1NDP4	CHL1	Cell adhesion molecule L1 like	unreviewed
4	A0A3Q1NEQ0	INHCA	Inhibitor of carbonic anhydrase	unreviewed
4	A0A3Q1NEU5	NEDD4	HECT-type E3 ubiquitin transferase	unreviewed
4	A0A411KUJ5	-	Nuclear receptor subfamily 3 group c member 1	unreviewed
4	A0A452DI25	HPX	Hemopexin	unreviewed
4	A0A6B9SBD0	-	Ig heavy chain variable region	unreviewed
4	A0A6B9SC93	-	Ig heavy chain variable region	unreviewed
4	A0A6B9SCM2	-	Ig heavy chain variable region	unreviewed
4	A0A6B9SDP2	-	Ig heavy chain variable region	unreviewed
4	A0A6B9SDZ9	-	Ig heavy chain variable region	unreviewed
4	A0A6B9SE14	-	Ig heavy chain variable region	unreviewed
4	A0A6B9SE53	-	Ig lamda chain variable region	unreviewed
4	A0A6B9SE94	-	Ig heavy chain variable region	unreviewed
4	A0A6B9SEF7	-	Ig lamda chain variable region	unreviewed
4	A1AT	SERPINA1	Alpha-1-antiproteinase (Alpha-1-antitrypsin)	reviewed
4	A2MG	A2M	Alpha-2-macroglobulin	reviewed
4	A4FV05	COL18A1	COL18A1 protein	unreviewed
4	A5D984	PKM	Pyruvate kinase	unreviewed
4	A5PK72	-	Ig-like domain-containing protein	unreviewed
4	A6QLL8	ALDOA	Fructose-bisphosphate aldolase	unreviewed
4	A6QLR7	ARSG	ARSG protein	unreviewed
4	A6QP30	CPN2	CPN2 protein (Carboxypeptidase N subunit 2)	unreviewed
4	A7Z067	CSF1R	receptor protein-tyrosine kinase	unreviewed
4	A9UIB1	PON1	Paraoxonase	unreviewed
4	ACTB	ACTB	Actin, cytoplasmic 1	reviewed
4	ACTN3	ACTN3	Alpha-actinin-3	reviewed
4	ADIPO	ADIPOQ	Adiponectin	reviewed
4	ANG1	ANG1	Angiogenin-1	reviewed
4	ANGT	AGT	Angiotensinogen	reviewed
4	APOA1	APOA1	Apolipoprotein A-I	reviewed
4	APOC2	APOC2	Apolipoprotein C-II	reviewed
4	APOD	APOD	Apolipoprotein D	reviewed
4	APOE	APOE	Apolipoprotein E	reviewed
4	ARF1	ARF1	ADP-ribosylation factor 1	reviewed
4	B9X245	F8	Factor VIII	unreviewed
4	BGH3	TGFBI	Transforming growth factor-beta-induced protein ig-h3	reviewed
4	C1QB	C1QB	Complement C1q subcomponent subunit B	reviewed
4	C1S	C1S	Complement C1s subcomponent	reviewed
4	C4T8B4	CRP	Pentraxin family member	unreviewed
4	CAH2	CA2	Carbonic anhydrase 2	reviewed
4	CD44	CD44	CD44 antigen	reviewed
4	CFAB	CFB	Complement factor B	reviewed
4	CLUS	CLU	Clusterin	reviewed
4	CO2	C2	Complement C2	reviewed
4	CO4	C4	Complement C4	reviewed
4	COF1	CFL1	Cofilin-1	reviewed
4	CYTC	CST3	Cystatin-C	reviewed
4	DPOG2	POLG2	DNA polymerase subunit gamma-2, mitochondrial	reviewed
4	E1B805	LOC528040	Complement C3	unreviewed
4	E1BH06	C4A	Complement component 4A	unreviewed
4	E1BH94	PGLYRP2	Peptidoglycan recognition protein 2	unreviewed
4	E1BI56	TREML1	Triggering receptor expressed on myeloid cells like 1	unreviewed
4	E1BI98	COL6A1	Collagen type VI alpha 1 chain	unreviewed
4	E1BN25	BAZ1A	Bromodomain adjacent to zinc finger domain 1A	unreviewed
4	E1BNR0	APOB	Apolipoprotein B	unreviewed
4	ENOA	ENO1	Alpha-enolase	reviewed
4	EPCR	PROCR	Endothelial protein C receptor	reviewed
4	EZRI	EZR	Ezrin	reviewed
4	F1MH40	-	Ig-like domain-containing protein	unreviewed
4	F1MQJ0	ACE	Angiotensin-converting enzyme (ACE) (Dipeptidyl carboxypeptidase I) (Kininase II) (CD antigen CD143) [Cleaved into: Angiotensin-converting enzyme, soluble form]	reviewed
4	F1MVK1	LOC107131209	Uncharacterized protein	unreviewed
4	F1MWI1	-	Clusterin	unreviewed
4	F1MY85	C5	Complement C5	unreviewed
4	F1MYX2	APOM	Apolipoprotein M	unreviewed
4	F1MZ96	-	Ig-like domain-containing protein	unreviewed
4	F1N0I3	F5	Coagulation factor V	unreviewed
4	F1N3G4	NCAPD2	Condensin complex subunit 1	unreviewed
4	F6QQ60	TPM4	Tropomyosin 4	unreviewed
4	F6RBS0	GLIPR2	GLI pathosis related 2	unreviewed
4	FETUA	AHSG	Alpha-2-HS-glycoprotein	reviewed
4	FGL2	FGL2	Fibroleukin (Fibrinogen-like protein 2)	reviewed
4	FIBB	FGB	Fibrinogen beta chain	reviewed
4	G3MWT1	-	Ig-like domain-containing protein	unreviewed
4	G3MZ37	CCDC177	Coiled-coil domain containing 177	unreviewed
4	G3N0S9	-	Sushi domain-containing protein	unreviewed
4	G3N148	-	Ig-like domain-containing protein	unreviewed
4	G3N188	-	Ig-like domain-containing protein	unreviewed
4	G3N1U4	SERPINA3-3	Endopin 1b	unreviewed
4	G3N3S2	MGAM	Maltase-glucoamylase	unreviewed
4	G3P	GAPDH	Glyceraldehyde-3-phosphate dehydrogenase	reviewed
4	G3X6N3	TF	Serotransferrin (Beta-1 metal-binding globulin) (Siderophilin)	unreviewed
4	G5E5V0	CPN1	Carboxypeptidase N subunit 1	unreviewed
4	GLYM	SHMT2	Serine hydroxymethyltransferase, mitochondrial	reviewed
4	HBA	HBA	Hemoglobin subunit alpha	reviewed
4	HBB	HBB	Hemoglobin subunit beta	reviewed
4	HEMO	HPX	Hemopexin	reviewed
4	HGFL	MST1	Hepatocyte growth factor-like protein	reviewed
4	HNRPK	HNRNPK	Heterogeneous nuclear ribonucleoprotein K	reviewed
4	HSP7C	HSPA8	Heat shock cognate 71 kDa protein	reviewed
4	IBP3	IGFBP3	Insulin-like growth factor-binding protein 3	reviewed
4	IGF2	IGF2	Insulin-like growth factor II	reviewed
4	IPSP	SERPINA5	Plasma serine protease inhibitor	reviewed
4	K1C17	KRT17	Keratin, type I cytoskeletal 17	reviewed
4	K2C5	KRT5	Keratin, type II cytoskeletal 5	reviewed
4	LG3BP	LGALS3BP	Galectin-3-binding protein	reviewed
4	LGMN	LGMN	Legumain	reviewed
4	LUM	LUM	Lumican	reviewed
4	PEDF	SERPINF1	Pigment epithelium-derived factor	reviewed
4	PGAM1	PGAM1	Phosphoglycerate mutase 1	reviewed
4	PGS1	BGN	Biglycan	reviewed
4	PHLD	GPLD1	Phosphatidylinositol-glycan-specific phospholipase D (GPI-specific phospholipase D)	reviewed
4	PROS	PROS1	Vitamin K-dependent protein S	reviewed
4	PROZ	PROZ	Vitamin K-dependent protein Z	reviewed
4	Q08DH4	KLC2	Kinesin light chain	unreviewed
4	Q09TE3	IGFALS	Insulin-like growth factor binding protein acid labile subunit	unreviewed
4	Q17QH1	APOF	APOF protein (Apolipoprotein F)	unreviewed
4	Q2KIH2	APON	ApoN protein (Apolipoprotein N)	unreviewed
4	Q2KIW4	LCAT	Lecithin-cholesterol acyltransferase	unreviewed
4	Q32PA1	CD59	CD59 molecule (CD59 molecule, complement regulatory protein)	unreviewed
4	Q58DL9	PLTP	Phospholipid transfer protein (Phospholipid transfer protein isoform a)	unreviewed
4	Q5EA67	ITIH4	Inter-alpha (Globulin) inhibitor H4 (Plasma Kallikrein-sensitive glycoprotein)	unreviewed
4	Q9TS74	-	Pancreatic elastase inhibitor	unreviewed
4	ROA2	HNRNPA2B1	Heterogeneous nuclear ribonucleoproteins A2/B1	reviewed
4	SERPH	SERPINH1	Serpin H1	reviewed
4	SPA31	SERPINA3-1	Serpin A3-1	reviewed
4	SPA35	SERPINA3-5	Serpin A3-5	reviewed
4	SPP24	SPP2	Secreted phosphoprotein 24	reviewed
4	TAGL2	TAGLN2	Transgelin-2	reviewed
4	TALDO	TALDO	Transaldolase	reviewed
4	TBA1D	TUBA1D	Tubulin alpha-1D chain	reviewed
4	TBA4A	TUBA4A	Tubulin alpha-4A chain	reviewed
4	TBB4B	TUBB4B	Tubulin beta-4B chain	reviewed
4	THIO	TXN	Thioredoxin	reviewed
4	THRB	F2	Prothrombin	reviewed
4	TPIS	TPI1	Triosephosphate isomerase	reviewed
5	A0A3Q1LSP4	C8A	Complement C8 alpha chain	unreviewed
5	A0A3Q1M2R9	CFP	Complement factor properdin	unreviewed
5	A0A3Q1M3I2	CFHR5	Complement factor H related 5	unreviewed
5	A0A3Q1M7V2	-	IQ motif containing N	unreviewed
5	A0A3Q1MF14	CFI	Complement factor I	unreviewed
5	A0A3Q1MIU1	EFEMP1	EGF containing fibulin extracellular matrix protein 1	unreviewed
5	A0A3Q1MR54	C8G	Complement C8 gamma chain	unreviewed
5	A0A6B9SBG0	-	Ig heavy chain variable region	unreviewed
5	A0A6B9SBI8	-	Ig heavy chain variable region	unreviewed
5	A0A6B9SBL4	-	Ig heavy chain variable region	unreviewed
5	A0A6B9SBN1	-	Ig heavy chain variable region	unreviewed
5	A0A6B9SBR8	-	Ig lamda chain variable region	unreviewed
5	A0A6B9SE74	-	Ig heavy chain variable region	unreviewed
5	A0A6B9SF49	-	Ig lamda chain variable region	unreviewed
5	A6QNS6	NID1	NID1 protein (Nidogen 1)	unreviewed
5	ANXA2	ANXA2	Annexin A2	reviewed
5	APMAP	APMAP	Adipocyte plasma membrane-associated protein	reviewed
5	APOA2	APOA2	Apolipoprotein A-II	reviewed
5	APOC3	APOC3	Apolipoprotein C-III	reviewed
5	APOC4	APOC4	Apolipoprotein C-IV	reviewed
5	BUB3	BUB3	Mitotic checkpoint protein BUB3	reviewed
5	C4BPA	C4BPA	C4b-binding protein alpha chain	reviewed
5	CATS	CTSS	Cathepsin S	reviewed
5	CBG	SERPINA6	Corticosteroid-binding globulin	reviewed
5	E1BCZ9	ADNP	Activity dependent neuroprotector homeobox	unreviewed
5	E1BMJ0	SERPING1	Serpin family G member 1	unreviewed
5	EF1A1	EEF1A1	Elongation factor 1-alpha 1	reviewed
5	F1MC11	KRT14	Keratin 14	unreviewed
5	F1MJP4	ADAMDEC1	ADAM-like, decysin 1	unreviewed
5	F1MTT3	F12	Coagulation factor XII	unreviewed
5	F1MUZ9	HSPD1	60 kDa heat shock protein, mitochondrial (60 kDa chaperonin) (Chaperonin 60) (Heat shock protein 60)	unreviewed
5	F1MVS9	MASP1	MBL associated serine protease 1	unreviewed
5	F1N102	C8B	Complement C8 beta chain	unreviewed
5	F1N169	FLNA	Filamin A	unreviewed
5	F1N1I6	GSN	Gelsolin (ADF) (Actin-depolymerizing factor)	unreviewed
5	G3MXG6	-	Ig-like domain-containing protein	unreviewed
5	GELS	GSN	Gelsolin	reviewed
5	HP252	-	Protein HP-25 homolog 2	reviewed
5	IF5A1	EIF5A	Eukaryotic translation initiation factor 5A-1	reviewed
5	K4JDT2	A2M	Alpha-2-macroglobulin variant 20	unreviewed
5	LYSC2	LYZ2	Lysozyme C-2	reviewed
5	ML12B	MYL12B	Myosin regulatory light chain 12B	reviewed
5	PLAK	JUP	Junction plakoglobin (Desmoplakin III)	reviewed
5	PPIA	PPIA	Peptidyl-prolyl cis-trans isomerase A (Cyclophilin A)	reviewed
5	PSPB	SFTPB	Pulmonary surfactant-associated protein B	reviewed
5	Q05B55	IGK	IGK protein	unreviewed
5	Q2KJH7	ALDH18A1	Delta-1-pyrroline-5-carboxylate synthase [Includes: Glutamate 5-kinase (GK)(Gamma-glutamyl kinase); Gamma-glutamyl phosphate reductase (GPR) (Glutamate-5-semialdehyde dehydrogenase) (Glutamyl-gamma-semialdehyde dehydrogenase)]	unreviewed
5	Q3S231	-	Cytochrome b	unreviewed
5	REG1	REG1	Regakine-1	reviewed
5	RET4	RBP4	Retinol-binding protein 4	reviewed
5	RL3	RPL3	60S ribosomal protein L3	reviewed
5	SEPP1	SELENOP	Selenoprotein P	reviewed
6	A0A140T8C8	KNG1	Kininogen 1	unreviewed
6	A0A3Q1LJT1	-	Ig-like domain-containing protein	unreviewed
6	A0A3Q1LKS8	SYNC	Syncoilin, intermediate filament protein	unreviewed
6	A0A3Q1LQ02	GC	Vitamin D-binding protein (Gc-globulin) (Group-specific component)	unreviewed
6	A0A3Q1LRG2	CATHL1	Cathelicidin 1	unreviewed
6	A0A3Q1LS74	CFH	Complement factor H	unreviewed
6	A0A3Q1LSF0	-	Ig-like domain-containing protein	unreviewed
6	A0A3Q1LTX4	CALD1	Caldesmon 1	unreviewed
6	A0A3Q1LZ90	-	Ig-like domain-containing protein	unreviewed
6	A0A3Q1M0K3	-	Ig-like domain-containing protein	unreviewed
6	A0A3Q1M174	-	Ig-like domain-containing protein	unreviewed
6	A0A3Q1M5U6	ABI3	ABI family member 3	unreviewed
6	A0A3Q1MEH0	SRGN	Serglycin	unreviewed
6	A0A3Q1MHR7	LOC787904	SRCR domain-containing protein	unreviewed
6	A0A3Q1MKW9	ALK	Tyrosine-protein kinase receptor	unreviewed
6	A0A3Q1MN72	-	Ig-like domain-containing protein	unreviewed
6	A0A3Q1MN97	VCL	Vinculin (Metavinculin)	unreviewed
6	A0A3Q1MQV3	THBS1	Thrombospondin 1	unreviewed
6	A0A3Q1MTN6	LAMP2	Lysosomal associated membrane protein 2	unreviewed
6	A0A3Q1MUR2	-	Ig-like domain-containing protein	unreviewed
6	A0A3Q1N775	COL14A1	Collagen type XIV alpha 1 chain	unreviewed
6	A0A3Q1NMV4	ICOSLG	Inducible T cell costimulator ligand	unreviewed
6	A0A6B9SBM1	-	Ig lamda chain variable region	unreviewed
6	A0A6B9SBR3	-	Ig lamda chain variable region	unreviewed
6	A0A6B9SCH7	-	Ig lamda chain variable region	unreviewed
6	A0A6B9SCJ6	-	Ig lamda chain variable region	unreviewed
6	A0A6B9SDY7	-	Ig lamda chain variable region	unreviewed
6	A0A6B9SE37	-	Ig lamda chain variable region	unreviewed
6	A0A6B9SEA4	-	Ig lamda chain variable region	unreviewed
6	A0A6B9SF41	-	Ig lamda chain variable region	unreviewed
6	A0A6B9SF68	-	Ig lamda chain variable region	unreviewed
6	A6QM09	-	Ig-like domain-containing protein	unreviewed
6	A6QNW7	CD5L	CD5 molecule like (CD5L protein)	unreviewed
6	A7E375	LOC514234	LOC514234 protein	unreviewed
6	A7MBJ0	DNAJC16	DnaJ homolog subfamily C member 16	unreviewed
6	AOC3	AOC3	Membrane primary amine oxidase	reviewed
6	AP2A2	AP2A2	AP-2 complex subunit alpha-2	reviewed
6	ARP3	ACTR3	Actin-related protein 3	reviewed
6	B3IVN4	PKM	pyruvate kinase	unreviewed
6	B4GT1	B4GALT1	Beta-1,4-galactosyltransferase 1	reviewed
6	BPT2	-	Spleen trypsin inhibitor I	reviewed
6	CALR	CALR	Calreticulin	reviewed
6	CBPB2	CPB2	Carboxypeptidase B2	reviewed
6	CFAD	CFD	Complement factor D	reviewed
6	CLIC1	CLIC 1	Chloride intracellular channel protein 1	reviewed
6	CO7	C7	Complement component C7	reviewed
6	CTHL1	CATHL1	Cathelicidin-1	reviewed
6	E1B6Z6	LCN2	Lipocalin 2	unreviewed
6	E1BB32	GP1BA	Glycoprotein Ib platelet subunit alpha	unreviewed
6	E1BFN6	DPYS	Dihydropyrimidinase	unreviewed
6	F1MGU7	FGG	Fibrinogen gamma chain	unreviewed
6	F1MJ53	KIF21A	Kinesin family member 21A	unreviewed
6	F1MJK3	LOC506828	Pregnancy zone protein	unreviewed
6	F1MJQ3	AMY2B	Alpha-amylase	unreviewed
6	F1MMD7	ITIH4	Inter-alpha-trypsin inhibitor heavy chain 4	unreviewed
6	F1MPE1	CD109	CD109 molecule	unreviewed
6	F1MU18	OSMR	Oncostatin M receptor	unreviewed
6	F5XVA9	VWF	von Willebrand factor (vWF)	unreviewed
6	F6RMV5	LRG1	Leucine rich alpha-2-glycoprotein 1	unreviewed
6	FGL1	FGL1	Fibrinogen-like protein 1	reviewed
6	FIBA	FGA	Fibrinogen alpha chain	reviewed
6	G3N2N2	SAPCD2	Suppressor APC domain containing 2	unreviewed
6	G3PT	GAPDHS	Glyceraldehyde-3-phosphate dehydrogenase, testis-specific	reviewed
6	G8JKW7	SERPINA3-7	Endopin 2	unreviewed
6	H2CNR1	PGLYRP1	Peptidoglycan-recognition protein	unreviewed
6	HPT	HP	Haptoglobin	reviewed
6	IBP6	IGFBP6	Insulin-like growth factor-binding protein 6	reviewed
6	K4JB97	A2M	Alpha-2-macroglobulin variant 4	unreviewed
6	KLKB1	KLKB1	Plasma kallikrein	reviewed
6	LBP	LBP	Lipopolysaccharide-binding protein	reviewed
6	LDHA	LDHA	L-lactate dehydrogenase A chain	reviewed
6	MRNIP	MRNIP	MRN complex-interacting protein	reviewed
6	NCAM1	NCAM1	Neural cell adhesion molecule 1	reviewed
6	PAFA	PLA2G7	Platelet-activating factor acetylhydrolase	reviewed
6	PGRP1	PGLYRP1	Peptidoglycan recognition protein 1	reviewed
6	PROF1	PFN1	Profilin-1	reviewed
6	PSB2	PSMB2	Proteasome subunit beta type-2	reviewed
6	Q28194	-	Thrombospondin-1	unreviewed
6	Q2HJB6	PCOLCE	Procollagen C-endopeptidase enhancer	unreviewed
6	Q2HJF0	LOC525947	Serotransferrin-like	unreviewed
6	Q5J801	-	Endopin 2B	unreviewed
6	Q7M365	-	Haptoglobin	unreviewed
6	Q9TS73	-	Trypsin inhibitor	unreviewed
6	RAC1	RAC1	Ras-related C3 botulinum toxin substrate 1	reviewed
6	RAP1B	RAP1B	Ras-related protein Rap-1b	reviewed
6	RL6	RPL6	60S ribosomal protein L6	reviewed
6	RS18	RPS18	40S ribosomal protein S18	reviewed
6	SAA	SAA1	Serum amyloid A protein	reviewed
6	SAP	PSAP	Prosaposin	reviewed
6	SPA33	SERPINA3-3	Serpin A3-3	reviewed
6	SPA38	SERPINA3-8	Serpin A3-8	reviewed
6	TSP1	THBS1	Thrombospondin-1	reviewed
6	TYB10	TMSB10	Thymosin beta-10	reviewed
7	1433G	YWHAG	14-3-3 protein gamma	reviewed
7	A0A3Q1LI44	-	Ig-like domain-containing protein	unreviewed
7	A0A3Q1LSG0	KRT42	Keratin 42	unreviewed
7	A0A3Q1LTZ5	DLST	Dihydrolipoyllysine-residue succinyltransferase component of 2-oxoglutarate dehydrogenase complex, mitochondrial (E2K)	unreviewed
7	A0A3Q1LXA1	SFPQ	Splicing factor proline and glutamine rich	unreviewed
7	A0A3Q1M0L5	-	A disintegrin and metalloproteinase with thrombospondin motifs 13	unreviewed
7	A0A3Q1M8I4	HNRNPD	Heteroous nuclear ribonucleoprotein D	unreviewed
7	A0A3Q1MFC3	S100A11	Protein S100 (S100 calcium-binding protein)	unreviewed
7	A0A3Q1MWF5	-	Ig-like domain-containing protein	unreviewed
7	A0A3Q1MYR8	KRT3	Keratin 3	unreviewed
7	A0A3Q1NKP5	ACTBL2	Actin beta like 2	unreviewed
7	A0A3S5ZPB0	ALDOC	Fructose-bisphosphate aldolase	unreviewed
7	A0A452DHX8	LOC100138645	Amine oxidase	unreviewed
7	A0A6B9SBQ0	-	Ig lamda chain variable region	unreviewed
7	A0A6B9SDY5	-	Ig heavy chain variable region	unreviewed
7	A0A6B9SE50	-	Ig heavy chain variable region	unreviewed
7	A2AP	SERPINF2	Alpha-2-antiplasmin	reviewed
7	A5PJ69	SERPINA10	SERPINA10 protein (Serpin family A member 10)	unreviewed
7	A5PJ79	TKT	TKT protein	unreviewed
7	A8YXX8	BRK1	BRICK1 subunit of SCAR/WAVE actin nucleating complex (C22H3ORF10 protein)	unreviewed
7	ALDOB	ALDOB	Fructose-bisphosphate aldolase B	reviewed
7	AOCX	-	Primary amine oxidase, liver isozyme	reviewed
7	APOH	APOH	Beta-2-glycoprotein 1	reviewed
7	B4GA1	B4GAT1	Beta-1,4-glucuronyltransferase 1	reviewed
7	CADH1	CDH1	Cadherin-1 (E-cadherin)	reviewed
7	COMP	COMP	Cartilage oligomeric matrix protein	reviewed
7	CPNS1	CAPNS1	Calpain small subunit 1	reviewed
7	DHE3	GLUD1	Glutamate dehydrogenase 1, mitochondrial	reviewed
7	E1BEG2	HNRNPA3	Heteroous nuclear ribonucleoprotein A3	unreviewed
7	E1BKZ1	GSR	Glutathione reductase	unreviewed
7	E1BNL1	ABCC10	ATP binding cassette subfamily C member 10	unreviewed
7	F1MD83	PPBP	C-X-C motif chemokine	unreviewed
7	F1MHP5	FLT4	receptor protein-tyrosine kinase	unreviewed
7	F1MW44	F13A1	Coagulation factor XIII A chain	unreviewed
7	F6Q234	PEPD	Peptidase D	unreviewed
7	F6RF21	SMCHD1	Structural maintenance of chromosomes flexible hinge domain containing 1	unreviewed
7	FETUB	FETUB	Fetuin-B	reviewed
7	FMOD	FMOD	Fibromodulin	reviewed
7	G3N0V2	KRT1	Keratin, type II cytoskeletal 1 (Cytokeratin-1) (Keratin-1) (Type-II keratin Kb1)	unreviewed
7	G3N1H5	LOC100300716	Ig-like domain-containing protein	unreviewed
7	GTR1	SLC2A1	Solute carrier family 2, facilitated glucose transporter member 1	reviewed
7	H32	-	Histone H3.2	reviewed
7	HS90B	HSP90AB1	Heat shock protein HSP 90-beta	reviewed
7	IBP2	IGFBP2	Insulin-like growth factor-binding protein 2	reviewed
7	IF4A1	EIF4A1	Eukaryotic initiation factor 4A-I	reviewed
7	ILEU	SERPINB1	Leukocyte elastase inhibitor	reviewed
7	ITIH3	ITIH3	Inter-alpha-trypsin inhibitor heavy chain H3	reviewed
7	K1C10	KRT10	Keratin, type I cytoskeletal 10	reviewed
7	K1C19	KRT19	Keratin, type I cytoskeletal 19	reviewed
7	K2C8	KRT8	Keratin, type II cytoskeletal 8	reviewed
7	MTMR9	MTMR9	Myotubularin-related protein 9	reviewed
7	ODBA	BCKDHA	2-oxoisovalerate dehydrogenase subunit alpha, mitochondrial	reviewed
7	P33MX	P33MONOX	Putative monooxygenase P33monox	reviewed
7	PRDX1	PRDX1	Peroxiredoxin-1	reviewed
7	PRDX2	PRDX2	Peroxiredoxin-2	reviewed
7	PRDX6	PRDX6	Peroxiredoxin-6	reviewed
7	Q17QL7	KRT15	KRT15 protein (Keratin 15)	unreviewed
7	Q3ZBS7	VTN	Vitronectin	unreviewed
7	RLA0	RPLP0	60S acidic ribosomal protein P0	reviewed
7	RLA2	RPLP2	60S acidic ribosomal protein P2	reviewed
7	S10A4	S100A4	Protein S100-A4	reviewed
7	SODC	SOD1	Superoxide dismutase [Cu-Zn]	reviewed
7	TRFL	LTF	Lactotransferrin	reviewed
7	TYB4	TMSB4	Thymosin beta-4	reviewed
7	UBB	UBB	Polyubiquitin-B	reviewed
8	A0A3Q1LKH3	MLXIPL	MLX interacting protein like	unreviewed
8	A0A3Q1LRB7	KIF1B	Kinesin family member 1B	unreviewed
8	A0A3Q1ME03	EVC	EvC ciliary complex subunit 1	unreviewed
8	A6H7D3	KRT18	KRT18 protein	unreviewed
8	E1BF55	MAP7D2	MAP7 domain containing 2	unreviewed
8	F1MNV5	KNG1	Kininogen 1	unreviewed
8	F1MYG5	LMNA	Lamin A/C	unreviewed
8	KNG2	KNG2	Kininogen-2	reviewed
8	RBIS	RBIS	Ribosomal biogenesis factor	reviewed
8	RLA1	RPLP1	60S acidic ribosomal protein P1	reviewed
9	A0A0A0MPA0	LOC784932	Serpin domain-containing protein	unreviewed
9	A0A3Q1LYI6	IMMT	MICOS complex subunit MIC60 (Mitofilin)	unreviewed
9	A0A3Q1MI98	ASL	Argininosuccinate lyase	unreviewed
9	A0A3Q1MY30	LAMB1	Laminin subunit beta 1	unreviewed
9	A0A6B9SBI1	-	Ig heavy chain variable region	unreviewed
9	A0A6B9SBN3	-	Ig lamda chain variable region	unreviewed
9	A0A6B9SCC1	-	Ig heavy chain variable region	unreviewed
9	A0A6B9SCT6	-	Ig lamda chain variable region	unreviewed
9	A0A6B9SE47	-	Ig lamda chain variable region	unreviewed
9	A0A6B9SE62	-	Ig heavy chain variable region	unreviewed
9	A6H7J7	-	Ig-like domain-containing protein	unreviewed
9	AFAM	AFM	Afamin	reviewed
9	CO6	C6	Complement component C6	reviewed
9	CONG	CGN1	Conglutinin	reviewed
9	E1BLA8	GOLM1	Golgi membrane protein 1	unreviewed
9	F1MBN7	RIOK2	non-specific serine/threonine protein kinase	unreviewed
9	F1MC45	LOC100336868	Sushi domain-containing protein	unreviewed
9	F1MF78	SYNE2	Spectrin repeat containing nuclear envelope protein 2	unreviewed
9	F1MM86	C6	Complement component C6	unreviewed
9	F1MMK9	KIF12	Protein AMBP	unreviewed
9	F1N6D1	-	WAP domain-containing protein	unreviewed
9	G3N342	-	Ig-like domain-containing protein	unreviewed
9	PLOD1	PLOD1	Procollagen-lysine,2-oxoglutarate 5-dioxygenase 1	reviewed
9	Q2TBQ1	F13B	Coagulation factor XIII B chain (Coagulation factor XIII, B polypeptide)	unreviewed
9	Q58DP6	RNASE4	Ribonuclease 4 (RNase 4) (Ribonuclease BL4)	reviewed
9	SYCP3	SYCP3	Synaptonemal complex protein 3	reviewed
9	UB2L3	UBE2L3	Ubiquitin-conjugating enzyme E2 L3	reviewed
9	VIME	VIM	Vimentin	reviewed
9	VTDB	GC	Vitamin D-binding protein	reviewed
10	A0A3Q1LWR7	MELK	non-specific serine/threonine protein kinase	unreviewed
10	A0A3Q1LWV4	VPREB1	Pre-B lymphocyte 1	unreviewed
10	A0A3Q1M032	-	Ig-like domain-containing protein	unreviewed
10	A0A3Q1MG08	MASP1	MBL associated serine protease 1	unreviewed
10	A0A3Q1MK50	-	Ig-like domain-containing protein	unreviewed
10	A0A3Q1N415	CCL3	C-C motif chemokine	unreviewed
10	A0A3S5ZP40	ATRN	Attractin	unreviewed
10	A0A6B9SF17	-	Ig heavy chain variable region	unreviewed
10	A3KLR9	ECSOD	Superoxide dismutase [Cu-Zn]	unreviewed
10	A5PKC2	SHBG	SHBG protein (Sex hormone binding globulin)	unreviewed
10	A6H732	TMX4	TMX4 protein (Thioredoxin related transmembrane protein 4)	unreviewed
10	BPIB1	BPIFB1	BPI fold-containing family B member 1	reviewed
10	CHIA	CHIA	Acidic mammalian chitinase	reviewed
10	CO9	C9	Complement component C9	reviewed
10	CTHL7	CATHL7	Cathelicidin-7	reviewed
10	E1BB91	COL6A3	Collagen type VI alpha 3 chain	unreviewed
10	G3MXF1	GPRIN2	G protein regulated inducer of neurite outgrowth 2	unreviewed
10	G3X6Y4	OMD	Osteomodulin	unreviewed
10	G5E5T5	-	Ig-like domain-containing protein	unreviewed
10	GLCM1	GLYCAM1	Glycosylation-dependent cell adhesion molecule 1	reviewed
10	GPX3	GPX3	Glutathione peroxidase 3	reviewed
10	KCRM	CKM	Creatine kinase M-type	reviewed
10	LEG1	LGALS1	Galectin-1	reviewed
10	Q3SYR8	JCHAIN	Immunoglobulin J chain (Joining chain of multimeric IgA and IgM)	unreviewed
10	SAA4	SAA4	Serum amyloid A-4 protein	reviewed
