## Supplemental_Tables for "In vitro heterochronic parabiosis identifies pigment epithelium-derived factor as a systemic mediator of rejuvenation by young blood": Wang_et_al_2024_Supp_table_3.xlsx

### Sheet: linear_model_sig_proteins
UniProtKB_entry	Protein	Gene	Cluster	Coefficient	Pval	FDR
F1N0I3	Coagulation factor V	F5	4	-4.92802	1.06198e-05	0.00437803
SPA35	Serpin A3-5	SERPINA3-5	4	-3.29538	1.88033e-05	0.00437803
FIBB	Fibrinogen beta chain	FGB	4	-5.46311	2.02964e-05	0.00437803
A0A3Q1N9Y5	Sulfhydryl oxidase	QSOX1	4	-4.48707	3.91328e-05	0.00447149
A0A3Q1LJT8	Phosphatidylinositol-3,4,5-trisphosphate 5-phosphatase	INPP5D	4	-2.85426	5.55104e-05	0.00447149
F1MY85	Complement C5	C5	4	-5.78054	5.61651e-05	0.00447149
F1MQJ0	Angiotensin-converting enzyme (ACE) (Dipeptidyl carboxypeptidase I) (Kininase II) (CD antigen CD143) [Cleaved into: Angiotensin-converting enzyme, soluble form]	ACE	4	-2.83721	6.01971e-05	0.00447149
F1MYX2	Apolipoprotein M	APOM	4	-4.20742	6.11084e-05	0.00447149
HEMO	Hemopexin	HPX	4	-3.83977	6.21875e-05	0.00447149
A0A452DI25	Hemopexin	HPX	4	-4.34105	0.000114584	0.00647
PROS	Vitamin K-dependent protein S	PROS1	4	-9.85234	0.000117019	0.00647
PEDF	Pigment epithelium-derived factor	SERPINF1	4	-5.30109	0.000120393	0.00647
ANGT	Angiotensinogen	AGT	4	-5.16562	0.000195126	0.009705
G3N1U4	Endopin 1b	SERPINA3-3	4	-1.80804	0.000258713	0.0119695
Q5EA67	Inter-alpha (Globulin) inhibitor H4 (Plasma Kallikrein-sensitive glycoprotein)	ITIH4	4	-1.8314	0.000280196	0.0120773
MRNIP	MRN complex-interacting protein	MRNIP	6	-3.88273	0.000316591	0.0122606
A0A6B9SE94	Ig heavy chain variable region	-	4	-2.02001	0.00034109	0.0122606
E1B805	Complement C3	LOC528040	4	-6.15964	0.000372983	0.0122606
A0A3Q1MEL2	S-phase kinase-associated protein 1	-	4	-2.76888	0.00037565	0.0122606
CD44	CD44 antigen	CD44	4	-5.8674	0.000378944	0.0122606
Q09TE3	Insulin-like growth factor binding protein acid labile subunit	IGFALS	4	-4.04159	0.000413955	0.01244
E1BH94	Peptidoglycan recognition protein 2	PGLYRP2	4	-5.61817	0.000422678	0.01244
A0A3Q1MA45	SRCR domain-containing protein	-	4	-1.96712	0.000443537	0.0124548
F1MH40	Ig-like domain-containing protein	-	4	-2.46459	0.000462007	0.0124548
TYB10	Thymosin beta-10	TMSB10	6	-1.53912	0.000578	0.0133416
F1MVK1	Uncharacterized protein	LOC107131209	4	-4.66027	0.000584063	0.0133416
Q58DL9	Phospholipid transfer protein (Phospholipid transfer protein isoform a)	PLTP	4	-5.41031	0.000587384	0.0133416
Q17QH1	Apolipoprotein F	APOF	4	-4.4068	0.000588674	0.0133416
LUM	Lumican	LUM	4	-4.64793	0.00059807	0.0133416
Q2KIW4	Lecithin-cholesterol acyltransferase	LCAT	4	-6.7804	0.000630351	0.013587
A0A3Q1N791	Myocardial zonula adherens protein	MYZAP	4	-5.3117	0.00066851	0.0139627
B9X245	Factor VIII	F8	4	-3.43275	0.00072608	0.0146788
IBP3	Insulin-like growth factor-binding protein 3	IGFBP3	4	-3.11855	0.000768333	0.0150575
FETUA	Alpha-2-HS-glycoprotein	AHSG	4	-2.79469	0.000867177	0.0160271
A0A3Q1MN97	Vinculin (Metavinculin)	VCL	6	-2.25152	0.000867488	0.0160271
A0A3Q1M458	Ig-like domain-containing protein	-	4	-2.51687	0.00108326	0.0194686
TAGL2	Transgelin-2	TAGLN2	4	-2.28174	0.00112475	0.019668
FIBA	Fibrinogen alpha chain	FGA	6	-3.00249	0.0012558	0.0202426
A0A3Q1MI29	Ig-like domain-containing protein	-	4	-2.10463	0.00126061	0.0202426
A0A3Q1MIS3	Anaphase-promoting complex subunit 5 (Cyclosome subunit 5)	ANAPC5	4	-4.34487	0.00127116	0.0202426
PHLD	Phosphatidylinositol-glycan-specific phospholipase D (GPI-specific phospholipase D)	GPLD1	4	-3.91736	0.0013111	0.0202426
A0A3Q1MI98	Argininosuccinate lyase	ASL	9	4.97451	0.00131405	0.0202426
APOE	Apolipoprotein E	APOE	4	-3.50839	0.00140367	0.020632
A0A3Q1LSJ9	Exportin 5	XPO5	4	-5.28339	0.00148095	0.020632
A0A3Q1NEQ0	Inhibitor of carbonic anhydrase	INHCA	4	-2.06575	0.00150867	0.020632
HGFL	Hepatocyte growth factor-like protein	MST1	4	-4.64194	0.00152395	0.020632
A0A3Q1NDP4	Cell adhesion molecule L1 like	CHL1	4	-4.08477	0.00153853	0.020632
SPP24	Secreted phosphoprotein 24	SPP2	4	-2.7996	0.00155001	0.020632
C1S	Complement C1s subcomponent	C1S	4	-8.12709	0.00156254	0.020632
F6RBS0	GLI pathosis related 2	GLIPR2	4	-3.93612	0.00172973	0.0223828
A0A3Q1LTZ1	Cell death inducing DFFA like effector b	CIDEB	4	-4.82603	0.00183623	0.023295
A0A6B9SE53	Ig lamda chain variable region	-	4	-2.29347	0.00193914	0.0241273
E1BH06	Complement component 4A	C4A	4	-4.35505	0.00212416	0.0254997
A4FV05	COL18A1 protein	COL18A1	4	-4.10514	0.00216571	0.0254997
CO2	Complement C2	C2	4	-5.41197	0.00216767	0.0254997
THRB	Prothrombin	F2	4	-5.94154	0.00258761	0.0298961
PROZ	Vitamin K-dependent protein Z	PROZ	4	-5.01682	0.00264892	0.0300676
APOD	Apolipoprotein D	APOD	4	-3.62966	0.00273788	0.0305415
A0A3Q1MG04	Fibrinogen beta chain	FGB	4	-2.64816	0.00307888	0.0335587
F1MF78	Spectrin repeat containing nuclear envelope protein 2	SYNE2	9	8.88391	0.00311209	0.0335587
SPA31	Serpin A3-1	SERPINA3-1	4	-3.55993	0.00325259	0.0342002
Q32PA1	CD59 molecule (CD59 molecule, complement regulatory protein)	CD59	4	-7.10953	0.00330993	0.0342002
G3X6N3	Serotransferrin (Beta-1 metal-binding globulin) (Siderophilin)	TF	4	-4.15923	0.00333015	0.0342002
E1BNR0	Apolipoprotein B	APOB	4	-5.90388	0.00353016	0.0356877
Q9TS74	Pancreatic elastase inhibitor	-	4	-2.74301	0.00368927	0.0365981
CLUS	Clusterin	CLU	4	-7.93784	0.00373334	0.0365981
G3N0S9	Sushi domain-containing protein	-	4	-5.62087	0.0039595	0.0382358
C1QB	Complement C1q subcomponent subunit B	C1QB	4	-8.4571	0.00404967	0.0385314
EPCR	Endothelial protein C receptor	PROCR	4	-3.63926	0.00410971	0.038536
B3IVN4	pyruvate kinase	PKM	6	-2.3894	0.00417384	0.0385782
ACTN3	Alpha-actinin-3	ACTN3	4	-8.06593	0.00433955	0.0386141
A0A3Q1ME55	Complement C8 gamma chain	C8G	4	-6.59437	0.00438139	0.0386141
B4GT1	Beta-1,4-galactosyltransferase 1	B4GALT1	6	-6.14194	0.00438907	0.0386141
A0A6B9SE37	Ig lamda chain variable region	-	6	-4.4392	0.00441644	0.0386141
SYCP3	Synaptonemal complex protein 3	SYCP3	9	2.14115	0.00486766	0.0419916
IGF2	Insulin-like growth factor II	IGF2	4	-6.85016	0.00507042	0.0427783
F1N3G4	Condensin complex subunit 1	NCAPD2	4	-3.85995	0.00509108	0.0427783
Q2KIH2	Apolipoprotein N	APON	4	-6.9011	0.00525761	0.0436112
DPOG2	DNA polymerase subunit gamma-2, mitochondrial	POLG2	4	-4.9438	0.00557024	0.0446358
ADIPO	Adiponectin	ADIPOQ	4	-3.90355	0.00557089	0.0446358
BGH3	Transforming growth factor-beta-induced protein ig-h3	TGFBI	4	-6.76297	0.0055881	0.0446358
