## Supplemental_Tables for "In vitro heterochronic parabiosis identifies pigment epithelium-derived factor as a systemic mediator of rejuvenation by young blood": Wang_et_al_2024_Supp_table_4.xlsx

### Sheet: Aged.vs.Young.human.male
ensembl	baseMean	log2FoldChange	lfcSE	stat	pvalue	padj	symbol
ENSG00000065534.20	20641.5	0.573741	0.0406588	14.1111	3.2438e-45	4.13325e-41	MYLK
ENSG00000103196.12	3222.95	0.722068	0.0536347	13.4627	2.5923e-41	1.65155e-37	CRISPLD2
ENSG00000148677.7	473.244	0.999855	0.0815128	12.2662	1.37504e-34	5.84026e-31	ANKRD1
ENSG00000107796.13	10392.8	0.647713	0.0530049	12.2199	2.43449e-34	7.75508e-31	ACTA2
ENSG00000131747.15	6655.53	-0.469401	0.0438154	-10.7131	8.83195e-27	2.25073e-23	TOP2A
ENSG00000119280.17	2075.29	0.553825	0.0519281	10.6652	1.48019e-26	3.14343e-23	C1orf198
ENSG00000129116.20	11541.8	0.381691	0.0369227	10.3376	4.76516e-25	8.67396e-22	PALLD
ENSG00000112078.14	4303.7	0.414191	0.0404798	10.232	1.42503e-24	2.26971e-21	KCTD20
ENSG00000288859.1	518.773	26.5533	2.72081	9.75933	1.68268e-22	2.25708e-19	H2AC19
ENSG00000134243.12	3624.45	0.459854	0.0471446	9.75412	1.77137e-22	2.25708e-19	SORT1
ENSG00000116285.13	8542.28	0.321999	0.0340206	9.46483	2.94027e-21	3.4059e-18	ERRFI1
ENSG00000138829.14	12134	0.545507	0.0621395	8.77875	1.65304e-18	1.75525e-15	FBN2
ENSG00000148175.13	5119.43	0.487078	0.0563473	8.64421	5.41798e-18	5.31045e-15	STOM
ENSG00000090339.9	743.944	0.833446	0.0966529	8.62308	6.5176e-18	5.93195e-15	ICAM1
ENSG00000049540.19	904.817	0.814978	0.0962148	8.4704	2.44547e-17	2.07735e-14	ELN
ENSG00000088325.16	4208.49	-0.32885	0.0398394	-8.25439	1.52685e-16	1.21594e-13	TPX2
ENSG00000100234.12	17936.4	-0.341971	0.0424649	-8.05304	8.07633e-16	6.05345e-13	TIMP3
ENSG00000127951.8	472.097	-0.820235	0.102648	-7.99073	1.34144e-15	9.49589e-13	FGL2
ENSG00000164754.16	5160.32	-0.258236	0.0324531	-7.95721	1.75961e-15	1.17819e-12	RAD21
ENSG00000249992.2	1564.2	-0.468875	0.0589702	-7.95105	1.84931e-15	1.17819e-12	TMEM158
ENSG00000105825.14	3493.94	-0.496808	0.0630703	-7.87705	3.3521e-15	2.03393e-12	TFPI2
ENSG00000198768.11	2458.02	-0.357543	0.045511	-7.85619	3.95997e-15	2.29354e-12	APCDD1L
ENSG00000134363.12	4861.18	-0.41481	0.0537065	-7.72365	1.13041e-14	6.26249e-12	FST
ENSG00000142798.20	13878.9	0.334505	0.0433719	7.71246	1.23411e-14	6.55209e-12	HSPG2
ENSG00000163017.14	12489.1	0.394648	0.0513792	7.6811	1.57727e-14	8.03903e-12	ACTG2
ENSG00000170345.10	279.898	1.47161	0.193657	7.59907	2.98275e-14	1.46178e-11	FOS
ENSG00000138180.16	1125.72	-0.393198	0.0519036	-7.57554	3.57647e-14	1.68783e-11	CEP55
ENSG00000103888.17	2359.47	0.868248	0.114873	7.55832	4.08303e-14	1.85807e-11	CEMIP
ENSG00000135318.12	14960.3	-0.263051	0.0348767	-7.54231	4.61729e-14	2.02874e-11	NT5E
ENSG00000118503.18	390.848	0.735395	0.0983613	7.47646	7.63522e-14	3.24293e-11	TNFAIP3
ENSG00000176928.7	200.246	0.976105	0.132657	7.35812	1.86512e-13	7.66625e-11	GCNT4
ENSG00000138771.16	3766.4	0.419755	0.0585423	7.17011	7.49361e-13	2.98386e-10	SHROOM3
ENSG00000003989.18	2342.54	0.50241	0.0705951	7.11679	1.10473e-12	4.26559e-10	SLC7A2
ENSG00000021645.20	825.523	0.52453	0.0738679	7.10092	1.23931e-12	4.64449e-10	NRXN3
ENSG00000180801.14	4018.66	0.333806	0.0471732	7.07619	1.48173e-12	5.39435e-10	ARSJ
ENSG00000080493.19	1955.76	-0.409181	0.0597145	-6.85229	7.26774e-12	2.57238e-09	SLC4A4
ENSG00000162616.9	2987.52	0.335483	0.0491629	6.82391	8.85984e-12	3.05114e-09	DNAJB4
ENSG00000101224.18	1866.84	-0.37063	0.0546309	-6.78425	1.16688e-11	3.91273e-09	CDC25B
ENSG00000206538.9	7345.46	0.464	0.06849	6.77471	1.24654e-11	4.07266e-09	VGLL3
ENSG00000091409.16	4923.19	-0.368277	0.0560833	-6.5666	5.14772e-11	1.63981e-08	ITGA6
ENSG00000291237.1	4296.68	0.44447	0.0684978	6.48883	8.6508e-11	2.6885e-08	SOD2
ENSG00000086061.16	2907.6	-0.254027	0.0393797	-6.45071	1.11328e-10	3.37748e-08	DNAJA1
ENSG00000134986.14	4012.09	0.468104	0.0735581	6.36373	1.96912e-10	5.83502e-08	NREP
ENSG00000271303.2	1522.61	-0.357861	0.0564897	-6.33497	2.3738e-10	6.87432e-08	SRXN1
ENSG00000196611.6	2636	-0.434112	0.0692062	-6.27274	3.54754e-10	1.0045e-07	MMP1
ENSG00000135046.14	6694.82	-0.247267	0.03958	-6.24728	4.17667e-10	1.15694e-07	ANXA1
ENSG00000134057.15	2057.11	-0.364957	0.0586764	-6.21982	4.97734e-10	1.33891e-07	CCNB1
ENSG00000108055.11	1459.45	-0.438177	0.0704721	-6.21774	5.04375e-10	1.33891e-07	SMC3
ENSG00000139132.16	741.711	0.693708	0.112308	6.17686	6.53898e-10	1.7004e-07	FGD4
ENSG00000071282.12	267.466	0.996047	0.161563	6.16506	7.04564e-10	1.79551e-07	LMCD1
ENSG00000136205.18	5385.82	0.421364	0.0684284	6.15773	7.37942e-10	1.8437e-07	TNS3
ENSG00000117228.11	1304.34	0.367627	0.0599967	6.12745	8.93005e-10	2.18821e-07	GBP1
ENSG00000153904.21	7045.4	0.340825	0.0558217	6.10559	1.02419e-09	2.46231e-07	DDAH1
ENSG00000182809.11	627.607	-0.586719	0.0976559	-6.00802	1.87802e-09	4.4281e-07	CRIP2
ENSG00000074527.13	1013.48	0.500708	0.0833796	6.00517	1.91136e-09	4.4281e-07	NTN4
ENSG00000140416.25	17718.6	0.316785	0.0530306	5.97363	2.32037e-09	5.27968e-07	TPM1
ENSG00000107562.18	1041.15	-0.4154	0.0696184	-5.96682	2.4192e-09	5.40798e-07	CXCL12
ENSG00000213626.13	5728.61	0.556861	0.0935727	5.9511	2.66341e-09	5.85125e-07	LBH
ENSG00000072952.21	1335.25	0.682137	0.115367	5.91274	3.36462e-09	7.26643e-07	IRAG1
ENSG00000125968.9	1177.56	-0.58631	0.0992526	-5.90725	3.47857e-09	7.38733e-07	ID1
ENSG00000154839.10	634.95	-0.495913	0.0845318	-5.86659	4.44846e-09	9.29219e-07	SKA1
ENSG00000104332.12	10046.3	-0.344936	0.0590075	-5.84563	5.0464e-09	1.03712e-06	SFRP1
ENSG00000134333.15	38116.3	-0.261774	0.0455684	-5.74464	9.21173e-09	1.86311e-06	LDHA
ENSG00000138160.7	2110.17	-0.298771	0.0520476	-5.74035	9.44816e-09	1.88107e-06	KIF11
ENSG00000070404.10	1130.66	0.457294	0.0799016	5.72321	1.04527e-08	2.04268e-06	FSTL3
ENSG00000126787.13	1128.88	-0.45956	0.0803265	-5.72115	1.05805e-08	2.04268e-06	DLGAP5
ENSG00000141510.18	1347.82	0.375139	0.0660266	5.68164	1.3341e-08	2.53718e-06	TP53
ENSG00000197747.9	2753.92	-0.379609	0.0673337	-5.63772	1.72312e-08	3.21537e-06	S100A10
ENSG00000007866.22	755.877	0.415007	0.0736488	5.63495	1.7511e-08	3.21537e-06	TEAD3
ENSG00000131620.18	262.775	1.04043	0.184688	5.63345	1.76641e-08	3.21537e-06	ANO1
ENSG00000134668.13	1098.29	0.416464	0.074324	5.60336	2.10232e-08	3.76383e-06	SPOCD1
ENSG00000013297.12	5723.73	0.389002	0.0694478	5.60136	2.12679e-08	3.76383e-06	CLDN11
ENSG00000162692.12	659.471	0.559483	0.100365	5.57451	2.4823e-08	4.33281e-06	VCAM1
ENSG00000124795.17	2687.16	-0.257839	0.0463556	-5.56219	2.66413e-08	4.58734e-06	DEK
ENSG00000157456.8	812.842	-0.393246	0.0709061	-5.54601	2.9226e-08	4.9653e-06	CCNB2
ENSG00000109846.9	562.598	0.541272	0.0988631	5.47497	4.37581e-08	7.3364e-06	CRYAB
ENSG00000237649.8	594.885	-0.409702	0.075196	-5.44845	5.08097e-08	8.40801e-06	KIFC1
ENSG00000151012.13	11008.1	-0.264755	0.0492698	-5.37357	7.71916e-08	1.26099e-05	SLC7A11
ENSG00000163347.6	1126.65	0.520308	0.0970634	5.3605	8.29904e-08	1.33856e-05	CLDN1
ENSG00000163171.8	16892.1	0.227468	0.0425902	5.34085	9.25128e-08	1.4735e-05	CDC42EP3
ENSG00000185483.13	544.479	0.737043	0.138625	5.31679	1.05611e-07	1.66136e-05	ROR1
ENSG00000144136.11	5240.94	-0.310883	0.0587034	-5.29582	1.18487e-07	1.84117e-05	SLC20A1
ENSG00000139289.15	8304.67	-0.200048	0.0377991	-5.29241	1.20717e-07	1.85323e-05	PHLDA1
ENSG00000008517.19	241.304	0.661004	0.125132	5.28247	1.27456e-07	1.93339e-05	IL32
ENSG00000117724.15	3869.98	-0.491456	0.0935305	-5.2545	1.48425e-07	2.22498e-05	CENPF
ENSG00000119138.5	412.401	0.447254	0.0862318	5.18665	2.14115e-07	3.17239e-05	KLF9
ENSG00000103175.11	325.748	0.647763	0.124981	5.1829	2.18464e-07	3.19961e-05	WFDC1
ENSG00000141448.11	260.594	0.593765	0.115477	5.14183	2.72078e-07	3.93956e-05	GATA6
ENSG00000112984.12	1877.07	-0.269923	0.0526843	-5.12341	3.00062e-07	4.29594e-05	KIF20A
ENSG00000109680.11	320.929	0.590362	0.115757	5.10001	3.39628e-07	4.80838e-05	TBC1D19
ENSG00000198756.12	298.813	0.545826	0.107286	5.08758	3.62654e-07	5.07795e-05	COLGALT2
ENSG00000174738.13	1570.54	-0.336638	0.0662561	-5.08086	3.75723e-07	5.20376e-05	NR1D2
ENSG00000152795.18	2342.7	-0.219468	0.0433711	-5.06024	4.18721e-07	5.73693e-05	HNRNPDL
ENSG00000080824.19	28295.8	-0.257131	0.0510607	-5.03578	4.759e-07	6.45098e-05	HSP90AA1
ENSG00000119938.9	1486.06	0.270589	0.0538002	5.02951	4.91735e-07	6.55368e-05	PPP1R3C
ENSG00000073712.15	5335.39	0.463293	0.0921542	5.02737	4.97245e-07	6.55368e-05	FERMT2
ENSG00000035403.18	16770.7	0.14709	0.0292616	5.02673	4.98907e-07	6.55368e-05	VCL
ENSG00000127920.6	744.665	-0.370687	0.0741671	-4.998	5.79287e-07	7.53191e-05	GNG11
ENSG00000138182.15	1197.45	-0.65622	0.131659	-4.98422	6.22111e-07	7.92881e-05	KIF20B
ENSG00000111859.17	437.521	0.549687	0.110286	4.98418	6.22258e-07	7.92881e-05	NEDD9
ENSG00000109790.18	4584.95	0.309467	0.0621334	4.98068	6.33615e-07	7.99359e-05	KLHL5
ENSG00000158352.18	143.048	0.999313	0.201267	4.9651	6.86651e-07	8.5591e-05	SHROOM4
ENSG00000169908.12	3876.06	-0.21873	0.0440665	-4.96363	6.91875e-07	8.5591e-05	TM4SF1
ENSG00000175220.12	3697.21	0.23642	0.04778	4.9481	7.49397e-07	9.18156e-05	ARHGAP1
ENSG00000067365.15	424.159	0.608441	0.123885	4.91132	9.0463e-07	0.000109779	METTL22
ENSG00000176678.6	1651.58	0.614716	0.125684	4.89096	1.00346e-06	0.000120624	FOXL1
ENSG00000253797.2	55.7788	-20.2047	4.1381	-4.88261	1.04691e-06	0.00012467	UTP14C
ENSG00000090889.12	815.143	-0.40507	0.0832104	-4.86802	1.12722e-06	0.000132991	KIF4A
ENSG00000128944.14	764.956	-0.348411	0.0718942	-4.84616	1.25875e-06	0.000147147	KNSTRN
ENSG00000139211.7	788.944	0.362857	0.0750445	4.83523	1.32994e-06	0.000154056	AMIGO2
ENSG00000197977.4	408.667	0.502701	0.105102	4.78297	1.72725e-06	0.000198276	ELOVL2
ENSG00000117586.11	850.745	0.339407	0.0712049	4.76663	1.87337e-06	0.000213129	TNFSF4
ENSG00000186340.17	1950.36	0.298405	0.0626813	4.76067	1.92955e-06	0.000217578	THBS2
ENSG00000140688.18	985.446	0.53206	0.111843	4.75722	1.96279e-06	0.00021857	RUSF1
ENSG00000085063.18	15051.4	-0.248796	0.0523098	-4.75621	1.97265e-06	0.00021857	CD59
ENSG00000099250.18	8873.58	-0.26948	0.0566898	-4.75358	1.99846e-06	0.00021952	NRP1
ENSG00000124151.19	2402.64	0.405157	0.0853562	4.74666	2.06805e-06	0.000225223	NCOA3
ENSG00000139926.16	10535.6	0.41385	0.0873745	4.73651	2.17433e-06	0.000234791	FRMD6
ENSG00000163431.14	1386.49	0.455089	0.0963159	4.72496	2.3016e-06	0.000246446	LMOD1
ENSG00000132003.10	258.876	0.523654	0.110934	4.7204	2.35384e-06	0.000249352	ZSWIM4
ENSG00000183856.11	808.333	-0.416709	0.0883011	-4.71919	2.36789e-06	0.000249352	IQGAP3
ENSG00000106211.10	8707.97	0.273177	0.0579126	4.71705	2.39286e-06	0.000249916	HSPB1
ENSG00000165416.15	2070.76	-0.355489	0.0755444	-4.7057	2.52998e-06	0.000262089	SUGT1
ENSG00000126368.6	355.21	-0.61819	0.132138	-4.67837	2.89162e-06	0.000297138	NR1D1
ENSG00000089685.15	1139.36	-0.319875	0.0687283	-4.6542	3.25243e-06	0.00033154	BIRC5
ENSG00000213533.13	347.364	-0.981277	0.211417	-4.64142	3.46017e-06	0.000349916	STIMATE
ENSG00000101096.20	90.9811	-0.877989	0.189242	-4.6395	3.49253e-06	0.000350408	NFATC2
ENSG00000198561.16	9306.41	0.219554	0.0473669	4.63517	3.56638e-06	0.000355022	CTNND1
ENSG00000146242.9	1986.53	-0.293353	0.0633714	-4.62912	3.67229e-06	0.000362731	TPBG
ENSG00000173391.9	319.759	0.567003	0.1232	4.60229	4.17868e-06	0.00040716	OLR1
ENSG00000140350.15	1393.91	-0.467519	0.101592	-4.60193	4.18599e-06	0.00040716	ANP32A
ENSG00000002834.19	18130.9	0.196644	0.0428285	4.59144	4.40208e-06	0.00042212	LASP1
ENSG00000100836.11	816.357	-0.428573	0.0933457	-4.59125	4.40605e-06	0.00042212	PABPN1
ENSG00000131459.13	583.181	-0.387267	0.0844245	-4.58714	4.49363e-06	0.000427297	GFPT2
ENSG00000204388.7	1346.85	-0.312607	0.0682874	-4.57781	4.69869e-06	0.000443487	HSPA1B
ENSG00000079308.21	10951.2	0.260501	0.0569316	4.57569	4.74662e-06	0.000444716	TNS1
ENSG00000154127.10	3491.48	0.4875	0.106652	4.57095	4.85513e-06	0.000451563	UBASH3B
ENSG00000144381.18	5810.69	-0.242945	0.0532902	-4.55891	5.14192e-06	0.00047477	HSPD1
ENSG00000164211.13	604.765	0.52059	0.114517	4.54595	5.4687e-06	0.00050131	STARD4
ENSG00000258947.8	3231.64	-0.259274	0.0575687	-4.50372	6.67732e-06	0.000607732	TUBB3
ENSG00000117155.17	849.723	-0.511792	0.11368	-4.50203	6.7307e-06	0.000608245	SSX2IP
ENSG00000145331.14	117.124	-1.08649	0.242987	-4.47138	7.77171e-06	0.000697374	TRMT10A
ENSG00000155744.10	525.782	0.67653	0.151535	4.46451	8.02506e-06	0.000715072	HYCC2
ENSG00000115919.15	296.001	-0.834222	0.187949	-4.43854	9.05698e-06	0.000801417	KYNU
ENSG00000143878.10	3521.92	0.22719	0.0513307	4.42601	9.59935e-06	0.000843551	RHOB
ENSG00000164104.12	973.186	-0.399385	0.0903702	-4.41944	9.89589e-06	0.000862911	HMGB2
ENSG00000101608.13	8344.15	0.245824	0.0556396	4.41815	9.9551e-06	0.000862911	MYL12A
ENSG00000082512.15	340.383	0.573027	0.129795	4.41486	1.01073e-05	0.000870188	TRAF5
ENSG00000159840.16	12325.1	0.213699	0.0484638	4.40945	1.03634e-05	0.000886243	ZYX
ENSG00000118482.12	2074.48	-0.359085	0.0814861	-4.40671	1.04955e-05	0.000891554	PHF3
ENSG00000170296.10	3961.12	0.366136	0.0832466	4.39821	1.09149e-05	0.000915455	GABARAP
ENSG00000065978.19	14812.9	-0.263871	0.0599968	-4.3981	1.09205e-05	0.000915455	YBX1
ENSG00000064666.15	15444.8	0.23647	0.0538938	4.38771	1.14551e-05	0.000953995	CNN2
ENSG00000113721.14	4607.06	0.323312	0.0741699	4.35908	1.30611e-05	0.00108068	PDGFRB
ENSG00000099337.5	316.419	0.563685	0.12937	4.35714	1.31776e-05	0.00108328	KCNK6
ENSG00000115415.21	4062.03	0.253888	0.0583919	4.348	1.37382e-05	0.00112213	STAT1
ENSG00000183808.12	799.557	-0.353148	0.0815245	-4.3318	1.47894e-05	0.00120029	RBM12B
ENSG00000164125.16	474.427	0.37408	0.0866473	4.31728	1.57967e-05	0.00127226	GASK1B
ENSG00000120533.13	650.626	-0.419353	0.0971585	-4.31617	1.58757e-05	0.00127226	ENY2
ENSG00000136819.15	471.855	-0.48327	0.112478	-4.29656	1.7347e-05	0.0013701	C9orf78
ENSG00000180914.11	1339.2	0.284739	0.0662793	4.29605	1.73867e-05	0.0013701	OXTR
ENSG00000132688.11	4227.08	-0.316714	0.0737408	-4.29496	1.74723e-05	0.0013701	NES
ENSG00000175183.10	875.965	0.318419	0.0741497	4.29427	1.75268e-05	0.0013701	CSRP2
ENSG00000276043.5	2338.6	-0.29596	0.0694648	-4.26057	2.03902e-05	0.00158422	UHRF1
ENSG00000166923.12	87020.8	0.128738	0.0302511	4.25565	2.08439e-05	0.00160965	GREM1
ENSG00000145390.12	1034.78	0.364775	0.0857597	4.25346	2.10497e-05	0.00161575	USP53
ENSG00000176887.7	1669.37	-0.21797	0.0516516	-4.22001	2.44289e-05	0.00186391	SOX11
ENSG00000137807.16	1665.01	-0.265261	0.0629138	-4.21626	2.48389e-05	0.00188391	KIF23
ENSG00000197632.9	187.567	0.570016	0.135265	4.21407	2.50812e-05	0.00189103	SERPINB2
ENSG00000234456.10	1799.92	-0.350095	0.0832707	-4.2043	2.6189e-05	0.00195461	MAGI2-AS3
ENSG00000168298.7	2810.29	-0.433549	0.103129	-4.20394	2.62312e-05	0.00195461	H1-4
ENSG00000078804.13	809.361	0.505691	0.120378	4.20086	2.65909e-05	0.00196989	TP53INP2
ENSG00000163507.15	623.717	-0.418056	0.0997898	-4.18937	2.79733e-05	0.00206032	CIP2A
ENSG00000122566.22	6839.9	-0.285756	0.0683813	-4.17886	2.92977e-05	0.00214546	HNRNPA2B1
ENSG00000071967.12	3713.78	0.185122	0.0443465	4.17444	2.9872e-05	0.00217502	CYBRD1
ENSG00000173114.13	572.477	0.474471	0.113726	4.17205	3.01866e-05	0.00218544	LRRN3
ENSG00000072163.20	634.829	0.474752	0.114011	4.1641	3.12581e-05	0.00225023	LIMS2
ENSG00000198363.18	19689.9	-0.240727	0.0579322	-4.15532	3.2483e-05	0.00232527	ASPH
ENSG00000064393.16	14081.1	0.218523	0.0528978	4.13104	3.61119e-05	0.0025706	HIPK2
ENSG00000057019.16	19760.2	-0.245413	0.0595137	-4.12365	3.72922e-05	0.00263941	DCBLD2
ENSG00000164171.11	9853.57	-0.220098	0.0533906	-4.12241	3.74928e-05	0.00263941	ITGA2
ENSG00000172403.11	297.397	0.595077	0.144586	4.11574	3.85939e-05	0.00268723	SYNPO2
ENSG00000136802.12	2681.29	0.1736	0.0422065	4.11312	3.90353e-05	0.00270319	LRRC8A
ENSG00000161888.12	472.862	-0.499744	0.121671	-4.10733	4.00256e-05	0.00275679	SPC24
ENSG00000173207.13	518.304	-0.457966	0.11177	-4.0974	4.17816e-05	0.00286227	CKS1B
ENSG00000174804.4	547.488	0.333247	0.0814243	4.09272	4.2635e-05	0.00289471	FZD4
ENSG00000101972.20	2530.97	-0.352228	0.0860706	-4.09231	4.27095e-05	0.00289471	STAG2
ENSG00000125740.15	169.053	1.45531	0.355733	4.09101	4.29507e-05	0.00289565	FOSB
ENSG00000112118.20	1176.85	-0.296648	0.0727143	-4.07964	4.51062e-05	0.00302496	MCM3
ENSG00000137804.14	1385.16	-0.249545	0.0612419	-4.07475	4.6064e-05	0.00307302	NUSAP1
ENSG00000123374.11	1520.16	-0.258723	0.0636423	-4.06527	4.79773e-05	0.00317553	CDK2
ENSG00000079819.20	4374.83	0.321742	0.0791557	4.06468	4.80989e-05	0.00317553	EPB41L2
ENSG00000124228.15	594.513	-0.309229	0.0762931	-4.05317	5.0529e-05	0.00331877	DDX27
ENSG00000168394.13	442.963	0.420905	0.103976	4.04811	5.16319e-05	0.00337246	TAP1
ENSG00000158710.15	7093.66	-0.179067	0.0442547	-4.04629	5.2035e-05	0.00337246	TAGLN2
ENSG00000072571.20	802.306	-0.336781	0.0832418	-4.04582	5.21405e-05	0.00337246	HMMR
ENSG00000119929.13	73.893	-0.866333	0.21437	-4.04131	5.31542e-05	0.00342066	CUTC
ENSG00000120129.6	4107.89	0.226458	0.0560624	4.03939	5.35911e-05	0.00343145	DUSP1
ENSG00000259207.10	1997.22	0.326979	0.0810096	4.0363	5.43015e-05	0.00345955	ITGB3
ENSG00000150347.17	15573	0.199653	0.0495526	4.02911	5.5989e-05	0.00354931	ARID5B
ENSG00000133639.6	1921.55	-0.185162	0.0459985	-4.0254	5.68797e-05	0.00358793	BTG1
ENSG00000111665.12	350.19	-0.42083	0.10461	-4.02284	5.75011e-05	0.00360926	CDCA3
ENSG00000158008.10	56.3112	1.14225	0.284065	4.02108	5.7932e-05	0.00361848	EXTL1
ENSG00000170515.14	3640.08	-0.168728	0.0419739	-4.01983	5.82389e-05	0.0036199	PA2G4
ENSG00000138778.14	1433.46	-0.484143	0.120549	-4.01616	5.9153e-05	0.00365887	CENPE
ENSG00000123213.23	2029.15	-0.224996	0.0560584	-4.0136	5.98008e-05	0.00368107	NLN
ENSG00000107438.9	3219.75	0.178008	0.0443835	4.01067	6.05457e-05	0.00370901	PDLIM1
ENSG00000106004.5	270.123	-0.41594	0.103835	-4.00579	6.18114e-05	0.00375289	HOXA5
ENSG00000166833.23	2351.7	0.445983	0.111339	4.00564	6.1851e-05	0.00375289	NAV2
ENSG00000113448.21	1228.66	-0.343969	0.0859478	-4.00207	6.27901e-05	0.00379181	PDE4D
ENSG00000135919.14	2401.34	-0.457274	0.114306	-4.00042	6.32292e-05	0.00380031	SERPINE2
ENSG00000205413.8	792.918	-0.321432	0.0803956	-3.99813	6.38447e-05	0.00380171	SAMD9
ENSG00000244405.8	1739.61	-0.283507	0.0709103	-3.99811	6.38492e-05	0.00380171	ETV5
ENSG00000100906.12	808.318	0.503475	0.12603	3.99489	6.47245e-05	0.0038359	NFKBIA
ENSG00000153234.16	179.323	-0.832676	0.209302	-3.97835	6.93962e-05	0.00409373	NR4A2
ENSG00000125398.8	1962.85	-0.24232	0.0609431	-3.97617	7.00326e-05	0.00411224	SOX9
ENSG00000119185.13	960.031	-0.347345	0.0875578	-3.96703	7.27732e-05	0.00424196	ITGB1BP1
ENSG00000067141.17	2402.1	0.284491	0.071723	3.96652	7.29284e-05	0.00424196	NEO1
ENSG00000169851.16	1783.23	0.251398	0.0633962	3.96551	7.32406e-05	0.00424196	PCDH7
ENSG00000070756.17	27639	0.371257	0.0937466	3.96022	7.4881e-05	0.00431735	PABPC1
ENSG00000152952.14	12934	-0.208165	0.0525902	-3.95825	7.55024e-05	0.00432454	PLOD2
ENSG00000182481.10	5976.92	-0.167532	0.0423413	-3.95669	7.5994e-05	0.00432454	KPNA2
ENSG00000198858.10	812.562	0.244035	0.0616779	3.9566	7.6024e-05	0.00432454	R3HDM4
ENSG00000143702.16	6353.95	-0.246389	0.0623166	-3.95382	7.69119e-05	0.0043556	CEP170
ENSG00000197594.14	1748.58	-0.318198	0.0806412	-3.94585	7.95186e-05	0.0044833	ENPP1
ENSG00000138279.16	1358.01	-0.220057	0.0559324	-3.93433	8.34276e-05	0.00468297	ANXA7
ENSG00000135316.20	6368.17	-0.1855	0.047339	-3.91855	8.90835e-05	0.00497852	SYNCRIP
ENSG00000186480.13	200.659	0.595478	0.152381	3.90784	9.31269e-05	0.00518176	INSIG1
ENSG00000173905.9	2554.56	-0.305253	0.0781342	-3.90678	9.35344e-05	0.00518181	GOLIM4
ENSG00000114573.12	2186.87	0.304615	0.0780899	3.90083	9.58628e-05	0.00528781	ATP6V1A
ENSG00000164144.16	780.505	-0.403549	0.103716	-3.8909	9.98713e-05	0.00548517	ARFIP1
ENSG00000009413.17	1593.92	0.405367	0.104296	3.88671	0.000101612	0.00555681	REV3L
ENSG00000167460.17	38884.2	0.14739	0.0379534	3.88345	0.000102986	0.00560789	TPM4
ENSG00000122884.13	6433.51	-0.204957	0.0528085	-3.88114	0.000103969	0.00563731	P4HA1
ENSG00000140612.14	1347.68	-0.254891	0.0658178	-3.87267	0.000107648	0.00581208	SEC11A
ENSG00000165304.8	899.568	-0.307613	0.0795401	-3.8674	0.000110002	0.0059141	MELK
ENSG00000102780.17	1278.99	0.416113	0.108008	3.85262	0.000116861	0.00625648	DGKH
ENSG00000128917.8	221.536	0.579285	0.150564	3.84742	0.000119368	0.00636397	DLL4
ENSG00000140092.16	3343.28	0.235164	0.0612231	3.8411	0.000122483	0.00650283	FBLN5
ENSG00000164442.11	10094.9	0.206755	0.053929	3.83384	0.000126157	0.00667008	CITED2
ENSG00000140474.14	133.703	0.886931	0.23163	3.82908	0.000128623	0.00677236	ULK3
ENSG00000153487.13	287.07	-0.521749	0.1364	-3.82514	0.0001307	0.00685341	ING1
ENSG00000069329.19	3470.11	-0.36073	0.0945527	-3.81512	0.000136115	0.00708905	VPS35
ENSG00000128951.14	673.459	0.438127	0.114904	3.81298	0.0001373	0.00708905	DUT
ENSG00000173726.11	4526.84	0.460933	0.120904	3.81239	0.000137631	0.00708905	TOMM20
ENSG00000183386.10	549.267	0.347726	0.0912239	3.81179	0.000137963	0.00708905	FHL3
ENSG00000151883.19	337.955	0.922832	0.242101	3.81177	0.000137976	0.00708905	PARP8
ENSG00000139921.13	1770.49	-0.197047	0.0518977	-3.79683	0.000146558	0.00749977	TMX1
ENSG00000145901.16	2546.05	0.241388	0.0636637	3.7916	0.000149679	0.00762882	TNIP1
ENSG00000198853.12	1985.51	0.190759	0.0503576	3.78809	0.000151808	0.00770651	RUSC2
ENSG00000079785.16	1950.45	-0.17281	0.0456327	-3.78698	0.000152491	0.00771049	DDX1
ENSG00000054793.14	2465.32	0.212778	0.0562108	3.78536	0.000153486	0.00773013	ATP9A
ENSG00000166949.17	8120.59	0.204973	0.0542799	3.77622	0.000159225	0.00798759	SMAD3
ENSG00000164099.3	1400.24	0.311154	0.0824639	3.77322	0.000161156	0.00805275	PRSS12
ENSG00000096401.8	1691.44	-0.197715	0.052454	-3.7693	0.000163707	0.00814825	CDC5L
ENSG00000115204.15	659.995	0.369965	0.0982397	3.76594	0.000165923	0.00822643	MPV17
ENSG00000186871.7	411.13	-0.366111	0.0973843	-3.75945	0.00017029	0.00841023	ERCC6L
ENSG00000118193.12	821.354	-0.2457	0.0653793	-3.75807	0.000171226	0.00842381	KIF14
ENSG00000278615.5	328.824	-0.349629	0.0931772	-3.75231	0.000175214	0.00858685	C11orf98
ENSG00000073921.18	8505.82	0.166561	0.0444244	3.74932	0.000177313	0.00865642	PICALM
ENSG00000204520.14	427.206	-0.337994	0.0903472	-3.74106	0.000183244	0.00891181	MICA
ENSG00000182752.10	4453.24	0.232197	0.0621044	3.73882	0.000184888	0.0089576	PAPPA
ENSG00000082438.18	226.009	0.758974	0.203409	3.73127	0.000190516	0.00919528	COBLL1
ENSG00000215717.7	1117.09	0.275962	0.0739944	3.7295	0.00019186	0.00920261	TMEM167B
ENSG00000174780.17	4108.72	-0.221904	0.059505	-3.72917	0.000192112	0.00920261	SRP72
ENSG00000173320.12	129.693	1.58798	0.427182	3.71733	0.000201337	0.00960838	STOX2
ENSG00000100764.14	1730.9	-0.264378	0.0711399	-3.71631	0.000202155	0.00961143	PSMC1
ENSG00000146950.13	932.765	-0.338153	0.0911465	-3.71	0.000207263	0.00981764	SHROOM2
ENSG00000116774.12	522.395	0.305911	0.0824822	3.70882	0.000208231	0.00982695	OLFML3
ENSG00000114480.13	3330.69	-0.190911	0.0514985	-3.70712	0.000209628	0.0098564	GBE1
ENSG00000130164.15	1325.12	0.276897	0.0747294	3.70533	0.000211113	0.00988972	LDLR
ENSG00000122707.12	2684.16	0.170986	0.0461741	3.70308	0.000212999	0.00991901	RECK
ENSG00000149798.5	462.051	0.389676	0.10525	3.7024	0.000213567	0.00991901	CDC42EP2
ENSG00000181072.12	8658.18	0.203501	0.0549734	3.7018	0.000214074	0.00991901	CHRM2
ENSG00000142188.17	329.415	0.44022	0.119175	3.69391	0.000220833	0.0101768	TMEM50B
ENSG00000136048.14	1108.57	0.25585	0.0692713	3.69345	0.000221234	0.0101768	DRAM1
ENSG00000163110.15	5965.59	0.378763	0.102592	3.69194	0.000222551	0.0101824	PDLIM5
ENSG00000106771.13	2716.97	-0.184788	0.0500581	-3.69148	0.000222954	0.0101824	TMEM245
ENSG00000118689.15	2841.66	0.174991	0.0474512	3.68781	0.000226194	0.0102688	FOXO3
ENSG00000102038.16	2130.04	-0.203576	0.0552068	-3.68751	0.000226459	0.0102688	SMARCA1
ENSG00000169679.15	1317.02	-0.428291	0.116291	-3.68291	0.000230583	0.0104188	BUB1
ENSG00000266028.8	1607.47	-0.216133	0.0587076	-3.68152	0.000231845	0.0104388	SRGAP2
ENSG00000152256.14	4526.88	-0.314183	0.0854143	-3.67834	0.000234761	0.0104987	PDK1
ENSG00000074047.22	1226.59	0.618037	0.168024	3.67827	0.000234825	0.0104987	GLI2
ENSG00000142945.13	752.774	-0.328005	0.0892405	-3.67551	0.000237373	0.0105755	KIF2C
ENSG00000254999.4	1339.9	-0.227354	0.0618848	-3.67383	0.000238941	0.0106083	BRK1
ENSG00000106052.14	2142.9	-0.203166	0.0554851	-3.66163	0.000250614	0.0110879	TAX1BP1
ENSG00000168916.16	436.038	0.739543	0.20212	3.65893	0.000253267	0.0111665	ZNF608
ENSG00000159176.14	11410.5	0.150695	0.0411974	3.65787	0.000254318	0.0111742	CSRP1
ENSG00000074800.16	22499.3	-0.247652	0.0677349	-3.6562	0.000255985	0.0112088	ENO1
ENSG00000066279.19	3939.97	-0.270756	0.0741042	-3.65372	0.000258464	0.0112786	ASPM
ENSG00000108691.10	1017.13	0.329799	0.0904007	3.6482	0.000264088	0.0114847	CCL2
ENSG00000067167.8	12906.9	0.263809	0.0723513	3.64623	0.000266118	0.0115336	TRAM1
ENSG00000163660.12	645.706	0.369773	0.101493	3.64333	0.000269128	0.0116217	CCNL1
ENSG00000141551.15	2436.65	0.243129	0.0667472	3.64253	0.000269974	0.0116217	CSNK1D
ENSG00000072110.16	32811.1	0.253555	0.0698049	3.63234	0.000280866	0.0120475	ACTN1
ENSG00000189403.15	6872.98	-0.230687	0.0635235	-3.63152	0.000281758	0.0120475	HMGB1
ENSG00000104884.17	1308.87	0.348292	0.0959866	3.62855	0.000285014	0.012146	ERCC2
ENSG00000138326.21	5377.43	-0.209204	0.0576909	-3.62629	0.000287526	0.0121833	RPS24
ENSG00000138593.9	2996.05	0.304692	0.0840288	3.62604	0.000287801	0.0121833	SECISBP2L
ENSG00000117650.13	340.341	-0.39028	0.107796	-3.62053	0.000293999	0.0124044	NEK2
ENSG00000131759.18	702.486	0.273574	0.0756997	3.61393	0.000301588	0.0126826	RARA
ENSG00000154945.7	2075.88	0.260127	0.0720827	3.60873	0.0003077	0.0128971	ANKRD40
ENSG00000259330.3	565.954	0.27089	0.0752961	3.59766	0.000321088	0.0134036	INAFM2
ENSG00000006118.15	662.932	0.419139	0.116524	3.59702	0.000321887	0.0134036	TMEM132A
ENSG00000087586.18	1596.04	-0.282117	0.0786881	-3.58526	0.000336742	0.0139418	AURKA
ENSG00000142676.14	3670.7	-0.354175	0.0987919	-3.58506	0.000337002	0.0139418	RPL11
ENSG00000092201.10	3238.16	-0.143929	0.0402065	-3.57974	0.00034393	0.0141824	SUPT16H
ENSG00000155561.15	2081.39	-0.204481	0.0571372	-3.57876	0.000345226	0.0141899	NUP205
ENSG00000135723.14	856.41	0.328507	0.0918209	3.5777	0.000346631	0.0142019	FHOD1
ENSG00000213949.10	7820.49	0.261593	0.0731786	3.57472	0.000350598	0.014293	ITGA1
ENSG00000105339.11	1026.52	0.496433	0.138899	3.57405	0.000351504	0.014293	DENND3
ENSG00000106415.13	410.171	0.544137	0.152269	3.57352	0.000352221	0.014293	GLCCI1
ENSG00000231290.7	159.28	-0.704199	0.197113	-3.57256	0.000353505	0.0142995	APCDD1L-DT
ENSG00000187109.15	6595.57	-0.158129	0.0442809	-3.57104	0.000355567	0.0143375	NAP1L1
ENSG00000034152.20	1673.05	0.241782	0.0678309	3.56448	0.000364579	0.0146545	MAP2K3
ENSG00000119969.16	2082.82	-0.229704	0.0644651	-3.56323	0.000366326	0.0146708	HELLS
ENSG00000117600.14	208.035	0.482219	0.135358	3.56254	0.000367287	0.0146708	PLPPR4
ENSG00000062598.18	931.6	0.311832	0.0878297	3.55042	0.000384617	0.015315	ELMO2
ENSG00000189184.12	3430.38	0.19231	0.0542238	3.5466	0.000390238	0.0154904	PCDH18
ENSG00000184371.14	955.383	0.306777	0.0865746	3.54349	0.000394863	0.0156251	CSF1
ENSG00000290871.1	1880.12	0.644889	0.182034	3.54268	0.000396086	0.0156251	GTF2IP1
ENSG00000134954.14	3089.75	0.174354	0.0492267	3.54186	0.00039731	0.0156251	ETS1
ENSG00000162607.13	879.871	-0.202789	0.0572801	-3.5403	0.000399672	0.0156696	USP1
ENSG00000164985.15	1147.74	-0.345765	0.0976932	-3.53929	0.000401204	0.0156814	PSIP1
ENSG00000163918.12	208.491	-0.535903	0.151708	-3.53246	0.000411708	0.0160127	RFC4
ENSG00000023287.13	2086.49	-0.189844	0.0537565	-3.53155	0.000413127	0.0160127	RB1CC1
ENSG00000067704.10	2089.41	-0.192889	0.054622	-3.53135	0.00041345	0.0160127	IARS2
ENSG00000261150.3	46.4532	0.883748	0.250389	3.5295	0.000416343	0.0160759	EPPK1
ENSG00000155096.15	4882.06	0.187479	0.053175	3.5257	0.000422364	0.0162591	AZIN1
ENSG00000159251.9	135.68	0.617301	0.175184	3.52374	0.000425509	0.0163308	ACTC1
ENSG00000159055.4	177.949	-0.524496	0.14911	-3.51751	0.000435609	0.0166683	MIS18A
ENSG00000107036.12	2663.86	0.214727	0.0612	3.50861	0.000450451	0.0171846	RIC1
ENSG00000164932.13	1017.37	0.216953	0.061852	3.50761	0.000452143	0.0171976	CTHRC1
ENSG00000184357.5	6061.58	-0.322587	0.0920047	-3.50619	0.000454562	0.0172382	H1-5
ENSG00000183520.12	816.566	-0.382659	0.109166	-3.5053	0.000456087	0.0172447	UTP11
ENSG00000135931.19	598.605	0.391758	0.111849	3.50257	0.000460801	0.0173014	ARMC9
ENSG00000148248.14	9499.85	0.33065	0.094429	3.50158	0.000462514	0.0173014	SURF4
ENSG00000014138.10	491.002	-0.491979	0.140514	-3.50129	0.000463019	0.0173014	POLA2
ENSG00000157168.22	445.177	-0.415464	0.118728	-3.49928	0.000466515	0.0173811	NRG1
ENSG00000171877.21	118.356	-0.936099	0.267916	-3.494	0.000475836	0.0176767	FRMD5
ENSG00000146143.19	692.354	-0.243997	0.0699001	-3.49066	0.000481831	0.0178473	PRIM2
ENSG00000163535.18	1101.5	-0.260308	0.0746044	-3.48918	0.000484502	0.0178644	SGO2
ENSG00000265808.4	5516.09	0.156358	0.0448163	3.48885	0.000485094	0.0178644	SEC22B
ENSG00000196262.15	11276.6	-0.240459	0.0689669	-3.48658	0.000489231	0.0179648	PPIA
ENSG00000158470.5	1286.97	0.178996	0.0514296	3.48041	0.000500654	0.0183314	B4GALT5
ENSG00000183496.6	626.252	0.279028	0.0802381	3.4775	0.000506109	0.0184781	MEX3B
ENSG00000189060.6	839.372	-0.247051	0.071065	-3.4764	0.000508186	0.0185009	H1-0
ENSG00000173960.14	809.824	-0.387635	0.111606	-3.47325	0.000514198	0.0186447	UBXN2A
ENSG00000100288.20	69.9347	1.0509	0.302645	3.47239	0.000515837	0.0186447	CHKB
ENSG00000169604.21	6230.81	0.183034	0.0527167	3.47204	0.000516526	0.0186447	ANTXR1
ENSG00000065308.5	10725.6	0.111296	0.0321234	3.46464	0.000530947	0.01907	TRAM2
ENSG00000185950.9	469.419	0.342051	0.0987324	3.46442	0.000531371	0.01907	IRS2
ENSG00000239264.9	7164.83	-0.133832	0.0386385	-3.4637	0.000532799	0.01907	TXNDC5
ENSG00000104823.9	578.807	0.29782	0.0860902	3.4594	0.000541378	0.0193228	ECH1
ENSG00000140105.18	3948.83	0.262401	0.0758856	3.45785	0.000544506	0.0193802	WARS1
ENSG00000178038.17	39.8052	1.32215	0.382548	3.45618	0.000547895	0.0194465	ALS2CL
ENSG00000089280.19	4261.62	-0.244717	0.0708787	-3.45262	0.000555161	0.0196496	FUS
ENSG00000170153.11	871.03	0.308677	0.0894828	3.44957	0.000561476	0.0198181	RNF150
ENSG00000175455.16	1158.64	0.3315	0.0962453	3.44433	0.000572482	0.0201507	CCDC14
ENSG00000152484.14	1202.17	-0.238139	0.0692328	-3.43969	0.000582383	0.0204428	USP12
ENSG00000162496.9	59.427	0.856583	0.24912	3.43843	0.000585093	0.0204784	DHRS3
ENSG00000108840.16	805.313	0.405532	0.117965	3.43773	0.000586613	0.0204784	HDAC5
ENSG00000115758.14	2419.14	-0.204854	0.0596224	-3.43585	0.000590691	0.0205644	ODC1
ENSG00000182199.11	2545.83	0.217063	0.0632548	3.43156	0.000600115	0.0208356	SHMT2
ENSG00000164938.14	927.214	0.227156	0.0662111	3.43078	0.000601849	0.020839	TP53INP1
ENSG00000101246.20	226.501	0.41515	0.121266	3.42348	0.000618256	0.0213491	ARFRP1
ENSG00000108666.11	136.292	-0.721626	0.211077	-3.41878	0.00062902	0.0216621	C17orf75
ENSG00000234857.2	813.105	-0.645809	0.188944	-3.418	0.00063084	0.0216662	HNRNPUL2-BSCL2
ENSG00000077514.9	365.19	-0.418039	0.122392	-3.41556	0.00063651	0.0218022	POLD3
ENSG00000122786.20	19449.7	0.183347	0.0537152	3.41332	0.000641768	0.0219233	CALD1
ENSG00000107372.13	4299.82	0.21941	0.0642948	3.41256	0.000643567	0.021926	ZFAND5
ENSG00000011426.11	7709.75	-0.244059	0.0715412	-3.41145	0.000646187	0.0219566	ANLN
ENSG00000116062.19	1538.98	-0.17071	0.0500762	-3.40901	0.000652001	0.0220952	MSH6
ENSG00000137073.24	1631.36	0.293905	0.086252	3.40751	0.000655574	0.0221573	UBAP2
ENSG00000105993.15	2497	-0.147249	0.0432662	-3.40332	0.000665728	0.022441	DNAJB6
ENSG00000116604.19	2057.51	0.226742	0.0666723	3.40085	0.000671776	0.0225851	MEF2D
ENSG00000251493.5	1241.08	-0.254683	0.0749095	-3.39987	0.000674167	0.0226059	FOXD1
ENSG00000167965.18	360.462	0.456364	0.134273	3.39879	0.000676858	0.0226249	MLST8
ENSG00000075413.19	1662.63	-0.258812	0.0761614	-3.39821	0.000678286	0.0226249	MARK3
ENSG00000171951.5	77.2654	-0.714038	0.210181	-3.39725	0.00068066	0.0226448	SCG2
ENSG00000129038.16	2299.28	0.209209	0.0616152	3.39541	0.000685253	0.0227383	LOXL1
ENSG00000088832.18	7137.65	-0.145331	0.0428226	-3.39379	0.000689317	0.0227869	FKBP1A
ENSG00000160789.24	9435.34	-0.368528	0.108601	-3.39341	0.000690294	0.0227869	LMNA
ENSG00000231925.14	4111.08	0.158706	0.0467864	3.39214	0.00069348	0.0228329	TAPBP
ENSG00000197451.12	2996	-0.148869	0.0439141	-3.39001	0.000698894	0.0229518	HNRNPAB
ENSG00000158406.6	1302.33	-0.406748	0.120206	-3.38376	0.000715003	0.0234205	H4C8
ENSG00000082397.18	1585.47	-0.280496	0.0829417	-3.38185	0.000719993	0.0235235	EPB41L3
ENSG00000121621.7	1089.69	-0.328363	0.0971365	-3.38043	0.00072373	0.0235851	KIF18A
ENSG00000163659.13	1438.19	0.281051	0.0833855	3.3705	0.000750326	0.0243892	TIPARP
ENSG00000136108.15	3062.5	-0.238012	0.0706362	-3.36954	0.000752926	0.0243892	CKAP2
ENSG00000075420.13	10391.6	0.387341	0.114969	3.3691	0.000754146	0.0243892	FNDC3B
ENSG00000058085.15	98.2615	-0.625709	0.186104	-3.36214	0.000773403	0.0249098	LAMC2
ENSG00000196923.14	3167.43	0.177927	0.0529251	3.36187	0.000774155	0.0249098	PDLIM7
ENSG00000138758.12	27714.5	0.213037	0.0634515	3.35748	0.000786566	0.0252454	SEPTIN11
ENSG00000108984.16	83.46	-1.26951	0.379027	-3.34939	0.000809896	0.0259289	MAP2K6
ENSG00000156113.25	1785.4	-0.334221	0.0998193	-3.34826	0.000813215	0.0259699	KCNMA1
ENSG00000157110.16	2176.71	0.349412	0.104465	3.34477	0.000823519	0.0262033	RBPMS
ENSG00000118873.17	1802.94	0.387473	0.115858	3.34439	0.000824637	0.0262033	RAB3GAP2
ENSG00000131469.15	2494.17	-0.320402	0.095993	-3.33776	0.000844566	0.0267698	RPL27
ENSG00000134265.13	1014.34	0.309804	0.0928471	3.33671	0.000847757	0.0268043	NAPG
ENSG00000137815.15	1810.41	-0.27348	0.0820632	-3.33256	0.000860518	0.0270734	RTF1
ENSG00000077150.21	537.006	0.772621	0.231918	3.33143	0.000863997	0.0270823	NFKB2
ENSG00000101311.17	159.118	0.622182	0.18678	3.33109	0.000865051	0.0270823	FERMT1
ENSG00000149503.13	1133.77	-0.473726	0.142253	-3.33017	0.000867945	0.0271062	INCENP
ENSG00000136152.15	689.823	0.349952	0.10513	3.32876	0.000872326	0.0271218	COG3
ENSG00000165458.15	1983.27	0.298394	0.0896444	3.32864	0.000872699	0.0271218	INPPL1
ENSG00000103202.13	2042.28	0.255692	0.0769284	3.32377	0.000888108	0.0275335	NME4
ENSG00000007202.16	4733.65	0.216423	0.0652353	3.31757	0.000908033	0.0280641	BLTP2
ENSG00000116991.12	204.838	0.51481	0.1552	3.31708	0.000909628	0.0280641	SIPA1L2
ENSG00000130176.8	1122.68	0.261732	0.0789308	3.31596	0.000913283	0.0280867	CNN1
ENSG00000152284.5	773.092	0.333818	0.100684	3.31551	0.000914769	0.0280867	TCF7L1
ENSG00000153207.16	2724.31	-0.207332	0.0625911	-3.31248	0.000924714	0.0282262	AHCTF1
ENSG00000128965.13	881.646	0.264475	0.0798611	3.31168	0.000927361	0.0282262	CHAC1
ENSG00000158850.15	488.689	0.399917	0.12076	3.31165	0.000927468	0.0282262	B4GALT3
ENSG00000113810.16	3633.06	-0.342738	0.103501	-3.31144	0.000928172	0.0282262	SMC4
ENSG00000197535.16	3106.03	0.169183	0.0511472	3.30777	0.000940422	0.0285306	MYO5A
ENSG00000075213.11	5445.38	-0.371659	0.112402	-3.30651	0.000944669	0.0285914	SEMA3A
ENSG00000130881.14	354.288	0.625639	0.189258	3.30575	0.000947224	0.0286008	LRP3
ENSG00000149823.10	420.901	0.403045	0.122025	3.30296	0.000956683	0.0288181	VPS51
ENSG00000169213.7	23780.8	-0.111105	0.0336474	-3.30203	0.000959885	0.0288463	RAB3B
ENSG00000184557.4	557.461	-0.302144	0.0915786	-3.29929	0.000969305	0.0290609	SOCS3
ENSG00000234545.8	306.7	-0.429576	0.130378	-3.29486	0.000984719	0.0294058	FAM133B
ENSG00000278588.2	1271.62	-0.336042	0.101996	-3.29466	0.000985425	0.0294058	H2BC10
ENSG00000075643.6	113.981	0.785984	0.239008	3.28853	0.00100713	0.0299135	MOCOS
ENSG00000153187.21	11272.9	-0.160421	0.0488833	-3.28171	0.00103181	0.030537	HNRNPU
ENSG00000178971.17	190.03	0.50843	0.154943	3.2814	0.00103292	0.030537	CTC1
ENSG00000049130.16	3504.48	-0.193483	0.0591064	-3.27348	0.00106233	0.0313338	KITLG
ENSG00000120075.6	785.306	-0.239937	0.073312	-3.27282	0.00106479	0.0313338	HOXB5
ENSG00000111602.12	541.721	-0.332163	0.101519	-3.27193	0.00106818	0.0313611	TIMELESS
ENSG00000041982.17	12077.9	-0.223416	0.068337	-3.26932	0.00107805	0.0315533	TNC
ENSG00000188229.6	6567.02	-0.155635	0.0476109	-3.2689	0.00107968	0.0315533	TUBB4B
ENSG00000099194.6	2352.5	0.181022	0.0554347	3.26551	0.00109269	0.0318605	SCD
ENSG00000096696.16	4256.57	0.172578	0.0529066	3.26194	0.00110652	0.0321902	DSP
ENSG00000117593.12	941.832	-0.275653	0.0845691	-3.2595	0.00111607	0.0323941	DARS2
ENSG00000108799.13	349.017	0.397217	0.12195	3.25721	0.00112511	0.0325515	EZH1
ENSG00000013293.6	97.6202	0.788536	0.242117	3.25684	0.00112661	0.0325515	SLC7A14
ENSG00000163577.8	878.997	0.374049	0.115025	3.25188	0.00114643	0.0330492	EIF5A2
ENSG00000028277.22	217.168	0.643793	0.198049	3.25067	0.00115132	0.0331153	POU2F2
ENSG00000072682.20	2900.03	-0.254898	0.0784382	-3.24966	0.00115543	0.0331587	P4HA2
ENSG00000160445.11	915.659	0.235799	0.0725807	3.24878	0.00115901	0.0331867	ZER1
ENSG00000168010.11	50.1619	0.969566	0.298552	3.24756	0.00116398	0.0332543	ATG16L2
ENSG00000136114.17	209.562	-0.429756	0.132659	-3.23955	0.00119718	0.0339223	THSD1
ENSG00000184661.14	1029.78	-0.251285	0.0775761	-3.23921	0.0011986	0.0339223	CDCA2
ENSG00000110958.16	4433.24	-0.143433	0.0442821	-3.23907	0.00119922	0.0339223	PTGES3
ENSG00000033030.16	330.229	-0.464354	0.143374	-3.23877	0.00120045	0.0339223	ZCCHC8
ENSG00000029153.15	1629.6	-0.214456	0.0662162	-3.23872	0.00120067	0.0339223	BMAL2
ENSG00000138678.11	56.5256	-0.869905	0.268742	-3.23695	0.00120815	0.0340581	GPAT3
ENSG00000173898.15	40.3507	2.04333	0.631629	3.23502	0.00121635	0.0342136	SPTBN2
ENSG00000129657.16	2373.18	0.383838	0.118695	3.23382	0.00122145	0.0342814	SEC14L1
ENSG00000204381.12	1256.61	0.239938	0.0742263	3.23252	0.00122704	0.0343625	LAYN
ENSG00000078061.14	910.964	0.25222	0.0780466	3.23166	0.00123075	0.0343908	ARAF
ENSG00000158966.16	241.307	0.377444	0.116823	3.2309	0.001234	0.0344062	CACHD1
ENSG00000096746.18	2191.41	-0.26608	0.0824023	-3.22904	0.00124208	0.0345558	HNRNPH3
ENSG00000168036.18	6603.12	0.288544	0.0894094	3.22722	0.00124999	0.0347001	CTNNB1
ENSG00000115419.14	4017.26	0.203069	0.0631424	3.21605	0.00129969	0.0359521	GLS
ENSG00000131653.14	1387.39	0.316838	0.0985389	3.21536	0.0013028	0.0359521	TRAF7
ENSG00000142102.16	60.1822	1.00531	0.312674	3.2152	0.00130355	0.0359521	PGGHG
ENSG00000137504.15	442.647	-0.446415	0.138888	-3.21421	0.00130804	0.035998	CREBZF
ENSG00000162636.16	344.73	-0.305203	0.0950104	-3.21231	0.00131673	0.0361013	EEIG2
ENSG00000100697.17	2658.31	0.444486	0.138377	3.21215	0.00131746	0.0361013	DICER1
ENSG00000115310.19	21848.3	-0.12047	0.037525	-3.2104	0.00132553	0.0361301	RTN4
ENSG00000013810.21	935.615	-0.342782	0.106773	-3.21037	0.00132564	0.0361301	TACC3
ENSG00000120647.10	136.929	-0.626419	0.195142	-3.21007	0.00132702	0.0361301	CCDC77
ENSG00000164305.20	1052.72	0.220801	0.0688008	3.20928	0.00133069	0.0361528	CASP3
ENSG00000139734.19	2098.35	-0.161807	0.0505684	-3.19976	0.00137541	0.0372881	DIAPH3
ENSG00000131378.14	1397.84	0.21471	0.0671654	3.19674	0.0013899	0.0376012	RFTN1
ENSG00000122783.17	302.161	-0.356724	0.111634	-3.19547	0.00139605	0.0376873	CYREN
ENSG00000082805.21	2894	-0.194895	0.0610135	-3.1943	0.00140172	0.0377604	ERC1
ENSG00000161526.15	745.395	-0.32291	0.101154	-3.19226	0.00141162	0.0379469	SAP30BP
ENSG00000117758.14	1684.08	0.186115	0.0583208	3.19123	0.00141668	0.0380028	STX12
ENSG00000167100.15	178.179	0.620995	0.194668	3.19002	0.00142261	0.0380817	SAMD14
ENSG00000232472.1	52.6743	0.941512	0.295458	3.18662	0.00143945	0.0384503	EEF1B2P3
ENSG00000123136.15	452.633	-0.281673	0.0884089	-3.18603	0.00144241	0.0384503	DDX39A
ENSG00000139112.11	1854.68	0.282398	0.088678	3.18453	0.00144987	0.0385684	GABARAPL1
ENSG00000162630.6	118	0.606655	0.190894	3.17797	0.00148312	0.0393705	B3GALT2
ENSG00000121486.12	514.012	-0.544291	0.171368	-3.17615	0.00149246	0.0395362	TRMT1L
ENSG00000122565.19	2448.63	-0.130877	0.0412166	-3.17535	0.00149657	0.039563	CBX3
ENSG00000124702.19	680.404	0.225309	0.071015	3.1727	0.00151028	0.0398427	KLHDC3
ENSG00000125977.7	2629.81	-0.209393	0.0660883	-3.16839	0.00153287	0.040355	EIF2S2
ENSG00000101421.4	1295.99	0.191424	0.0604687	3.16567	0.00154727	0.0405533	CHMP4B
ENSG00000117305.15	219.496	-0.384018	0.121315	-3.16547	0.00154833	0.0405533	HMGCL
ENSG00000110002.16	116.195	0.60845	0.192233	3.16517	0.00154995	0.0405533	VWA5A
ENSG00000151572.18	315.494	0.600896	0.189888	3.16448	0.00155363	0.0405663	ANO4
ENSG00000163513.19	5096.38	0.16964	0.0536512	3.1619	0.00156745	0.040766	TGFBR2
ENSG00000150938.10	28552.1	0.0956846	0.0302622	3.16186	0.00156768	0.040766	CRIM1
ENSG00000008952.17	3574.93	-0.254006	0.0803676	-3.16055	0.00157471	0.0408655	SEC62
ENSG00000131788.16	1242.35	0.232509	0.0736117	3.15858	0.00158537	0.0410393	PIAS3
ENSG00000091527.17	7033.44	0.172027	0.0544795	3.15765	0.00159046	0.0410393	CDV3
ENSG00000092871.17	589.218	-0.46897	0.148524	-3.15754	0.00159107	0.0410393	RFFL
ENSG00000131171.13	1991.93	0.196746	0.062324	3.15682	0.00159498	0.0410571	SH3BGRL
ENSG00000173210.21	2757.91	0.157854	0.0500678	3.15281	0.00161709	0.041461	ABLIM3
ENSG00000152229.18	520.923	0.274146	0.0869533	3.15279	0.00161718	0.041461	PSTPIP2
ENSG00000100281.14	1002.27	-0.255003	0.0809212	-3.15125	0.00162574	0.0415694	HMGXB4
ENSG00000278463.2	353.331	-0.433283	0.137572	-3.14949	0.00163556	0.0415694	H2AC4
ENSG00000164808.17	465.311	0.531446	0.168744	3.14943	0.00163591	0.0415694	SPIDR
ENSG00000163466.16	7310.16	0.101456	0.0322143	3.14941	0.00163599	0.0415694	ARPC2
ENSG00000121390.19	498.404	-0.339324	0.107759	-3.14893	0.00163869	0.0415694	PSPC1
ENSG00000117748.10	302.281	-0.363607	0.115485	-3.14852	0.00164098	0.0415694	RPA2
ENSG00000105270.15	3646.06	0.230891	0.0733693	3.14696	0.00164975	0.0416871	CLIP3
ENSG00000170558.10	4393.91	0.157162	0.0499478	3.14654	0.00165217	0.0416871	CDH2
ENSG00000151702.18	562.689	0.236896	0.0753035	3.14588	0.0016559	0.0416986	FLI1
ENSG00000004660.15	118.046	-0.533272	0.169671	-3.14298	0.00167238	0.041951	CAMKK1
ENSG00000091542.9	2378.83	-0.180303	0.0573674	-3.14296	0.00167251	0.041951	ALKBH5
ENSG00000132780.17	846.5	-0.353069	0.112361	-3.14228	0.00167637	0.0419653	NASP
ENSG00000115902.11	862.502	0.300132	0.0955511	3.14106	0.00168338	0.0420581	SLC1A4
ENSG00000112742.10	840.344	-0.334808	0.106667	-3.13882	0.00169632	0.0421349	TTK
ENSG00000183508.5	593.836	0.367047	0.116938	3.13881	0.00169633	0.0421349	TENT5C
ENSG00000101825.8	405.038	-0.355019	0.113107	-3.13881	0.00169637	0.0421349	MXRA5
ENSG00000052802.13	574.973	0.285241	0.0909459	3.13638	0.00171045	0.0423719	MSMO1
ENSG00000214517.10	2506	0.163864	0.0522521	3.13602	0.00171256	0.0423719	PPME1
ENSG00000146197.9	3224.25	0.143856	0.0459055	3.13375	0.00172591	0.042551	SCUBE3
ENSG00000168256.18	1023.08	0.238394	0.0760756	3.13365	0.00172649	0.042551	NKIRAS2
ENSG00000071054.17	7390.77	-0.15152	0.0483774	-3.13203	0.00173601	0.0427031	MAP4K4
ENSG00000255399.6	705.827	-0.352956	0.112735	-3.13085	0.001743	0.042791	TBX5-AS1
ENSG00000128915.12	799.619	0.381691	0.121946	3.13	0.00174806	0.042791	ICE2
ENSG00000154767.15	516.525	-0.560763	0.179173	-3.12973	0.00174966	0.042791	XPC
ENSG00000010803.17	605.426	0.428512	0.13699	3.12805	0.00175972	0.0429294	SCMH1
ENSG00000115694.15	1509.72	0.289104	0.0924347	3.12766	0.00176205	0.0429294	STK25
ENSG00000105700.11	1360.99	-0.213985	0.0684475	-3.12626	0.00177046	0.0430519	KXD1
ENSG00000138138.14	1212.07	0.25486	0.0816415	3.12169	0.00179816	0.0435653	ATAD1
ENSG00000173530.6	4145.31	-0.173399	0.0555472	-3.12165	0.00179841	0.0435653	TNFRSF10D
ENSG00000110446.12	36.4433	1.08383	0.347477	3.11915	0.00181374	0.0438533	SLC15A3
ENSG00000129691.16	764.272	-0.30527	0.0980026	-3.11492	0.00183995	0.0443256	ASH2L
ENSG00000172346.15	200.946	0.440032	0.141268	3.11487	0.00184023	0.0443256	CSDC2
ENSG00000109738.11	67.1833	-0.822365	0.264104	-3.11379	0.00184702	0.0443574	GLRB
ENSG00000120694.20	2860.92	-0.178657	0.0573867	-3.11321	0.00185067	0.0443574	HSPH1
ENSG00000176890.16	1329.93	-0.189523	0.0608847	-3.11282	0.00185312	0.0443574	TYMS
ENSG00000157240.4	576.886	-0.221538	0.0711783	-3.11244	0.00185548	0.0443574	FZD1
ENSG00000130962.18	809.197	0.579724	0.186446	3.10935	0.00187501	0.0447404	PRRG1
ENSG00000178921.14	788.549	-0.494138	0.159005	-3.10769	0.00188554	0.0449075	PFAS
ENSG00000101266.19	4092.49	-0.168992	0.0544221	-3.10521	0.00190143	0.0452016	CSNK2A1
ENSG00000126822.18	146.397	-0.806807	0.260012	-3.10296	0.00191596	0.0452942	PLEKHG3
ENSG00000010278.15	1088.76	-0.28861	0.0930112	-3.10296	0.00191598	0.0452942	CD9
ENSG00000171314.9	8974.1	-0.133846	0.0431351	-3.10295	0.00191599	0.0452942	PGAM1
ENSG00000117399.14	1540.21	-0.210243	0.0677858	-3.10157	0.00192494	0.0454215	CDC20
ENSG00000111716.14	3459.05	-0.235306	0.0759085	-3.09987	0.00193608	0.0455999	LDHB
ENSG00000159167.12	2641.77	-0.223953	0.0723197	-3.09671	0.00195679	0.0460027	STC1
ENSG00000136378.15	284.698	0.389502	0.125835	3.09534	0.00196589	0.0461177	ADAMTS7
ENSG00000020181.18	2556.81	0.211345	0.0682988	3.09442	0.001972	0.0461177	ADGRA2
ENSG00000244694.8	107.863	0.629837	0.203545	3.09434	0.00197254	0.0461177	PTCHD4
ENSG00000137812.21	1896.45	-0.250668	0.0810235	-3.09377	0.0019763	0.0461208	KNL1
ENSG00000115364.14	2277.18	-0.295856	0.0956932	-3.09171	0.00199006	0.0463571	MRPL19
ENSG00000130810.20	325.198	-0.513641	0.166234	-3.08986	0.00200252	0.0465623	PPAN
ENSG00000139083.11	1415.34	0.271659	0.0879442	3.08899	0.00200835	0.0466128	ETV6
ENSG00000126453.11	173.234	-0.481332	0.155963	-3.0862	0.00202734	0.0469661	BCL2L12
ENSG00000240682.10	240.716	-0.599569	0.194308	-3.08567	0.00203094	0.0469661	ISY1
ENSG00000033050.9	926.397	0.598162	0.194041	3.08266	0.0020516	0.0473577	ABCF2
ENSG00000153179.14	1013.52	0.241844	0.0785175	3.08012	0.00206914	0.0476764	RASSF3
ENSG00000267534.4	807.731	0.254831	0.0827773	3.07852	0.00208035	0.047848	S1PR2
ENSG00000147202.19	1587.5	0.149098	0.0484453	3.07765	0.00208638	0.0479003	DIAPH2
ENSG00000126214.22	2790.07	0.163594	0.0531707	3.07678	0.00209253	0.0479551	KLC1
ENSG00000065328.17	487.714	-0.325519	0.105873	-3.07463	0.00210766	0.0481544	MCM10
ENSG00000276600.5	109.987	-0.541193	0.176051	-3.07407	0.00211158	0.0481544	RAB7B
ENSG00000139174.12	1189.28	0.28798	0.0936847	3.07393	0.00211257	0.0481544	PRICKLE1
ENSG00000134030.14	2161.68	0.516468	0.168232	3.06998	0.0021407	0.0486848	CTIF
ENSG00000163808.17	349.203	-0.476793	0.155328	-3.0696	0.00214348	0.0486848	KIF15
ENSG00000102103.18	380.14	-0.292032	0.0951771	-3.0683	0.00215279	0.0488093	PQBP1
ENSG00000173546.7	4282.54	-0.153327	0.049994	-3.0669	0.00216292	0.0489519	CSPG4
ENSG00000123240.17	1424.57	0.305639	0.0997053	3.06542	0.00217364	0.0489519	OPTN
ENSG00000145623.13	5681.7	-0.120681	0.0393692	-3.06537	0.00217403	0.0489519	OSMR
ENSG00000029993.15	586.031	-0.508062	0.165766	-3.06494	0.00217714	0.0489519	HMGB3
ENSG00000164182.12	315.857	-0.416052	0.135753	-3.06478	0.00217829	0.0489519	NDUFAF2
ENSG00000177954.14	2264.61	-0.277029	0.0904097	-3.06416	0.00218284	0.0489678	RPS27
ENSG00000013588.9	4091.62	-0.228296	0.074532	-3.06306	0.00219085	0.0490612	GPRC5A
ENSG00000183780.13	87.0185	-0.559299	0.182654	-3.06207	0.0021981	0.0490847	SLC35F3
ENSG00000100644.17	21402.3	0.154642	0.0505057	3.06187	0.00219961	0.0490847	HIF1A
ENSG00000116199.12	2277.17	-0.333759	0.10906	-3.06032	0.00221098	0.0491804	FAM20B
ENSG00000168765.19	290.925	0.361398	0.11811	3.05984	0.00221454	0.0491804	GSTM4
ENSG00000125257.16	2881.04	0.188803	0.0617211	3.05897	0.00222098	0.0491804	ABCC4
ENSG00000115944.15	1139.28	-0.205846	0.0672988	-3.05869	0.00222307	0.0491804	COX7A2L
ENSG00000121774.18	3665.79	-0.101803	0.0332832	-3.05867	0.00222319	0.0491804	KHDRBS1
ENSG00000137845.15	7221.36	0.179261	0.05865	3.05646	0.00223967	0.0494591	ADAM10
ENSG00000163814.8	975.117	-0.253607	0.082994	-3.05572	0.00224518	0.049495	CDCP1
ENSG00000120992.18	1414.82	0.248158	0.0812452	3.05444	0.00225481	0.0496214	LYPLA1
