## Supplemental_Tables for "In vitro heterochronic parabiosis identifies pigment epithelium-derived factor as a systemic mediator of rejuvenation by young blood": Wang_et_al_2024_Supp_table_9.xlsx

### Sheet: Serum_samples
Assay set	Type	Age	Vendor
Fig. 1a-k; Extended Data Fig. 1a-g; Extended Data Fig. 2a	FBS	Fetal	Gemini (Cat:100-500), Lot: A23G00J
Fig. 1a-k; Fig. 4a-e; Extended Data Fig. 2a;	Calf bovine serum	1.5 years	Gemini (Cat:999-999) Lot:BT0018
Fig. 1a-k; Fig. 4a-e; Extended Data Fig. 2a;	Adult bovine serum	3 years	Gemini (Cat:999-999) Lot:BT0003
Fig. 1a-k; Fig. 4a-e; Extended Data Fig. 2a;	Adult bovine serum	6 years	Gemini (Cat:999-999) Lot:BT0006
Fig. 1a-k; Fig. 4a-e; Extended Data Fig. 1a-g; Extended Data Fig. 2a;	Adult bovine serum	10 years	Gemini (Cat:999-999) Lot:BT0010
Fig. 3a-g	FBS	Fetal	Gibco, A31605-01
Fig. 3a-g	Charcoal-stripped FBS	Fetal	Gibco, A33821-01
Fig. 3a-g	Dialyzed FBS	Fetal	Gibco, A33820-01
Fig. 3a-g	Exosome-depleted FBS	Fetal	Gibco, A27208-03
Fig. 5a	Male human serum	23	Gemini (Cat:999-999) Lot: H95R03H
Fig. 2h-i; Fig. 5d,f; Extended Data Figure 4a-c	Male human serum	23	Gemini (Cat:999-999) Lot: H68W03J
Fig. 2h-i; Fig. 5a,d,f; Extended Data Figure 4a-c	Male human serum	24	Gemini (Cat:999-999) Lot: H69W03J
Fig. 5a	Male human serum	25	Gemini (Cat:999-999) Lot: H93R03H
Fig. 2h-i; Fig. 5a,d,f; Extended Data Figure 4a-c	Male human serum	26	Gemini (Cat:999-999) Lot: H70W03J
Fig. 2h-i; Fig. 5d,f; Extended Data Figure 4a-c	Male human serum	27	Gemini (Cat:999-999) Lot: H71W03J
Fig. 5a	Male human serum	27	Gemini (Cat:999-999) Lot: H92R03H
Fig. 2h-i; Fig. 5d,f; Extended Data Figure 4a-c	Male human serum	29	Gemini (Cat:999-999) Lot: H72W03J
Fig. 5a	Male human serum	29	Gemini (Cat:999-999) Lot: H03S03H
Fig. 2h-i; Fig. 5a,d,f; Extended Data Figure 4a-c	Male human serum	58	Gemini (Cat:999-999) Lot: H74W03J
Fig. 2h-i; Fig. 5d,f; Extended Data Figure 4a-c	Male human serum	59	Gemini (Cat:999-999) Lot: H75W03J
Fig. 2h-i; Fig. 5d,f; Extended Data Figure 4a-c	Male human serum	60	Gemini (Cat:999-999) Lot: H76W03J
Fig. 2h-i; Fig. 5d,f; Extended Data Figure 4a-c	Male human serum	63	Gemini (Cat:999-999) Lot: H77W03J
Fig. 2h-i; Fig. 5d,f; Extended Data Figure 4a-c	Male human serum	65	Gemini (Cat:999-999) Lot: H78W03J
Fig. 5a	Male human serum	66	Gemini (Cat:999-999) Lot: H01S03H
Fig. 5a	Male human serum	79	Gemini (Cat:999-999) Lot: H99R03H
Fig. 5a-c	Male human serum	85	Gemini (Cat: 999-999) Lot: H96R03H
Fig. 2h-i; Fig. 5d,f; Extended Data Figure 4a-c	Female human serum	22	Gemini (Cat: 999-999) Lot: H71X03J
Fig. 2h-i; Fig. 5d,f; Extended Data Figure 4a-c	Female human serum	25	Gemini (Cat: 999-999) Lot: H69X03J
Fig. 2h-i; Fig. 5d,f; Extended Data Figure 4a-c	Female human serum	27	Gemini (Cat: 999-999) Lot: H72X03J
Fig. 2h-i; Fig. 5d,f; Extended Data Figure 4a-c	Female human serum	29	Gemini (Cat: 999-999) Lot: H70X03J
Fig. 2h-i; Fig. 5d,f; Extended Data Figure 4a-c	Female human serum	29	Gemini (Cat: 999-999) Lot: H81X03K
Fig. 2h-i; Fig. 5d,f; Extended Data Figure 4a-c	Female human serum	62	Gemini (Cat: 999-999) Lot: H73X03J
Fig. 2h-i; Fig. 5d,f; Extended Data Figure 4a-c	Female human serum	62	Gemini (Cat: 999-999) Lot: H84X03K
Fig. 2h-i; Fig. 5d,f; Extended Data Figure 4a-c	Female human serum	62	Gemini (Cat: 999-999) Lot: H28Y03K
Fig. 2h-i; Fig. 5d,f; Extended Data Figure 4a-c	Female human serum	63	Gemini (Cat: 999-999) Lot: H93X03K
Fig. 2h-i; Fig. 5d,f; Extended Data Figure 4a-c	Female human serum	68	Gemini (Cat: 999-999) Lot: H85X03K
