## Supplemental_Tables for "In vitro heterochronic parabiosis identifies pigment epithelium-derived factor as a systemic mediator of rejuvenation by young blood": Wang_et_al_2024_Supp_table_10.xlsx

### Sheet: qPCR_primers
Gene	Direction	Primer sequence
LMNB1	Forward	GAAAAAGACAACTCTCGTCGCA
	Reverse	GTAAGCACTGATTTCCATGTCCA
CDKN2A	Forward	ATGGAGCCTTCGGCTGACT
	Reverse	GTAACTATTCGGTGCGTTGGG
GAPDH	Forward	TCGGAGTCAACGGATTTGGT
	Reverse	TTGCCATGGGTGGAATCATA
RNA18SN1	Forward	GTAACCCGTTGAACCCCATT
	Reverse	CCATCCAATCGGTAGTAGCG
